# irCLIP-RNP and Re-CLIP reveal patterns of dynamic protein associations on RNA

**DOI:** 10.1101/2024.09.27.615518

**Authors:** Luca Ducoli, Brian J. Zarnegar, Douglas F. Porter, Robin M. Meyers, Weili Miao, Nicholas M. Riley, Suhas Srinivasan, Leandra V. Jackrazi, Yen-Yu Yang, Zhouxian Li, Yinsheng Wang, Carolyn R. Bertozzi, Ryan A. Flynn, Paul A. Khavari

## Abstract

RNA binding proteins (<u>RBPs</u>) control varied processes, including RNA splicing, stability, transport, and translation^1-3^. Dysfunctional RNA-RBP interactions contribute to the pathogenesis of human disease^1,4,5^, however, characterizing the nature and dynamics of multiprotein assemblies on RNA has been challenging. To address this, non-isotopic ligation-based ultraviolet crosslinking immunoprecipitation^6^ was combined with mass spectrometry (<u>irCLIP-RNP</u>) to identify RNA-dependent associated proteins (<u>RDAPs</u>) co-bound to RNA with any RBP of interest. irCLIP-RNP defined landscapes of multimeric protein assemblies on RNA, uncovering previously unknown patterns of RBP-RNA associations, including cell-type-selective combinatorial relationships between RDAPs and primary RBPs. irCLIP-RNP also defined dynamic RDAP remodeling in response to epidermal growth factor (<u>EGF</u>), uncovering EGF-induced recruitment of UPF1 adjacent to HNRNPC to effect splicing surveillance of cell proliferation mRNAs. To identify the RNAs simultaneously co-bound by multiple studied RBPs, a sequential immunoprecipitation irCLIP (<u>Re-CLIP</u>) method was also developed. Re-CLIP confirmed binding relationships seen in irCLIP-RNP and detected simultaneous HNRNPC and UPF1 co-binding on RND3 and DDX3X mRNAs. irCLIP-RNP and Re-CLIP provide a framework to identify and characterize dynamic RNA-protein assemblies in living cells.

---

Ultraviolet light-induced crosslinking (**<u>UVC</u>**) followed by RBP immunoprecipitation and RNA-sequencing (**<u>CLIP-seq</u>**) captures direct RBP-RNA interactions^7,8^ and can localize RNA binding sites for RBPs studied^9^ but is not designed to study the proximal proteins assembled on shared RNA targets. Relationships among the diverse repertoire of RBPs that assemble on their target RNAs thus remain poorly characterized, highlighting the need for new approaches to characterize multiprotein assemblies on RNA. Two methods were designed to address this. **<u>irCLIP-RNP</u>** uses non-isotopic infrared-CLIP (**<u>irCLIP</u>**)^6^ with biotin/infrared dye adapters for 3’ RNA ligation, along with lower concentrations of RNase for in-lysate digestion, to visualize RNA-dependent *cis*-RBP assemblies and identify their protein components with mass spectrometry (**<u>MS</u>**). **<u>Re-CLIP</u>** employs two independent rounds of irCLIP immunoprecipitation followed by RNA sequencing to identify the specific RNA molecules simultaneously bound by multiple RBPs of interest. These methods are designed to facilitate the study of the composition, functions, and dynamics of combinatorial protein assemblies on RNA.
