## Supplementary material for "irCLIP-RNP and Re-CLIP reveal patterns of dynamic protein associations on RNA": Table S1

### Sheet: Supplementary Table 1
Supplementary Table 1: Differential enrichment analysis results of HNRNPC irCLIP-RNP UVC vs. no-UV comparison in HEK293T.
List of 140 protein consistently detected in at least one condition.
Selected RDAPs: FDR < 0.05 and FC > 3 against no-UV samples.
		LFQ intensity																DEP2 analysis
		no-UV								UVC								noUV-high cut vs. UVC-high cut			noUV-low cut vs. UVC-high cut			UVC-low cut vs. UVC-high cut			RDAPs
Gene name	Protein ID	30-70kDa				70-350kDa				30-70kDa				70-350kDa				P-value	FDR	Ratio	P-value	FDR	Ratio	P-value	FDR	Ratio	noUV-high cut vs. UVC-high cut	noUV-low cut vs. UVC-high cut	UVC-low cut vs. UVC-high cut
ABCF1	Q8NE71-2	NA	NA	NA	NA	19.6808	20.3975	21.6394	19.7816	NA	NA	NA	NA	19.1576	19.0082	20.7539	21.0553	0.638381	0.799	-0.743	0.000139977	0.000265	7.75	0.00329317	0.00732	5.37	Yes	No	Yes
ACTA1	P68133	22.8338	23.0223	24.8775	24.5486	NA	21.4481	NA	21.5833	23.4687	23.0866	24.6783	24.332	NA	21.5154	NA	20.852	0.724713	0.828	-0.432	0.00276472	0.00376	-4.28	0.00602973	0.0122	-3.83	No	No	No
ACTG1	P63261	23.7442	22.4889	24.8322	24.6281	21.112	20.8728	20.2813	22.344	23.4775	22.855	24.6626	24.6954	21.0856	21.0425	21.2223	20.9227	0.553525	0.738	-0.446	0.00159147	0.00232	-2.81	0.00697727	0.0132	-2.29	No	No	No
ADAR	P55265-5	NA	NA	NA	NA	NA	NA	NA	NA	NA	NA	NA	NA	22.108	21.8289	21.3689	21.931	0.0129861	0.0433	3.35	7.90074e-05	0.000165	6.33	0.000511517	0.00213	5.21	Yes	Yes	Yes
ANXA2	P07355-2	23.0631	22.1987	21.3333	20.8576	20.5949	20.9173	20.2821	21.5379	21.054	22.5841	20.6054	20.9071	19.9395	20.6502	20.642	19.6836	0.346691	0.564	-0.966	0.130758	0.143	-1.59	0.628258	0.647	-0.492	No	No	No
ARG1	P05089-2	23.9588	25.145	NA	20.9893	19.3452	NA	NA	19.9332	22.1047	23.4873	NA	NA	19.4847	20.792	21.0306	19.8421	0.73487	0.83	0.86	0.665059	0.67	-1.1	0.345144	0.375	2.43	No	No	No
ATP1A1	P05023-3	NA	NA	NA	NA	19.7168	20.4498	19.7594	NA	NA	NA	NA	NA	18.9645	18.3795	19.0116	19.4023	0.363856	0.572	-1.16	0.00016299	0.0003	6.09	0.194508	0.221	1.68	Yes	No	No
CASP14	P31944	20.06	22.1403	21.0734	22.1134	20.1726	21.7453	21.6422	21.1076	20.8259	21.9046	21.4745	20.1745	20.2838	20.886	21.2292	20.4057	0.353138	0.568	-0.828	0.498415	0.525	-0.6	0.843866	0.862	0.173	No	No	No
CDC40	O60508	NA	NA	NA	NA	19.3954	20.7713	19.9321	19.8094	NA	NA	NA	NA	20.3396	20.1482	20.5407	20.3654	0.992638	1	0.00927	0.000726113	0.00113	4.14	0.00154619	0.00424	3.78	Yes	No	Yes
CDC5L	Q99459	NA	NA	NA	NA	21.6917	22.5817	23.1831	22.4123	NA	NA	NA	NA	21.8738	21.3935	22.4828	22.717	0.59434	0.763	-0.713	8.35983e-06	3.44e-05	8.5	0.00176101	0.00465	4.93	Yes	No	Yes
CELF1	Q92879-2	NA	NA	NA	NA	NA	NA	NA	NA	20.3165	NA	NA	NA	25.2371	24.969	24.3741	23.5907	0.000877945	0.00534	6.38	4.74147e-07	4.74e-06	12.8	0.000556955	0.00213	6.72	Yes	Yes	Yes
CHD4	Q14839	NA	NA	NA	NA	20.9884	NA	20.982	20.914	NA	NA	NA	NA	19.7052	19.6348	20.7269	20.5469	0.891568	0.931	0.241	0.0016911	0.00243	6.57	0.00492199	0.0101	5.68	Yes	No	Yes
CPSF6	Q16630-3	NA	NA	NA	NA	NA	NA	NA	NA	NA	NA	NA	NA	19.3685	18.8793	18.9941	18.9716	0.175173	0.35	2.7	0.00283862	0.00378	6.71	0.0195594	0.0288	4.94	Yes	No	Yes
CSDE1	O75534-2	NA	NA	NA	NA	NA	NA	NA	NA	NA	NA	NA	NA	21.5025	21.3752	21.3402	21.5046	0.000166389	0.00146	6.76	0.00218209	0.00302	5.03	0.0193243	0.0288	3.59	Yes	Yes	Yes
DAZAP1	Q96EP5-2	NA	NA	NA	NA	NA	NA	NA	NA	NA	NA	NA	NA	21.7919	21.479	20.901	20.7571	0.0667826	0.164	3.23	0.0009474	0.00143	6.66	6.26181e-05	0.000674	8.88	Yes	No	Yes
DDX1	Q92499-3	NA	NA	NA	18.4383	23.2019	24.4701	24.7342	24.093	18.5761	NA	NA	NA	23.6622	23.3456	24.0079	24.0496	0.588652	0.763	-0.721	1.36922e-05	4.68e-05	8.11	9.36257e-05	0.000751	6.79	Yes	No	Yes
DDX17	Q92841	17.2057	16.9493	21.1328	NA	21.6703	23.1457	24.0358	23.0498	21.7761	20.4005	22.1168	22.0618	24.7303	24.3264	24.6107	24.6636	0.119351	0.274	1.25	7.2382e-07	5.96e-06	5.99	0.000248727	0.00139	3.56	Yes	No	Yes
DDX21	Q9NR30	NA	NA	NA	NA	22.5605	23.381	23.2473	22.0645	NA	NA	NA	NA	22.3479	21.8352	22.5475	22.1941	0.325152	0.542	-0.944	5.69521e-05	0.000127	5.07	1.06677e-07	1.49e-05	8.53	Yes	No	Yes
DDX3X	O00571	NA	NA	NA	NA	19.9118	20.5751	21.7904	20.1116	NA	NA	NA	NA	23.3151	23.1601	22.6844	22.1219	0.272162	0.482	1.86	2.62959e-05	7.29e-05	9.58	0.00147356	0.00413	6.29	Yes	No	Yes
DDX46	Q7L014	NA	NA	NA	NA	20.7261	21.9301	NA	NA	NA	NA	NA	NA	19.9668	19.8678	20.5901	20.1761	0.47111	0.66	1.07	0.0035167	0.00464	4.99	0.0667081	0.0873	2.87	Yes	No	No
DDX5	P17844	NA	NA	NA	NA	NA	20.626	21.2929	21.2049	19.6394	NA	NA	NA	24.2476	23.8635	23.8103	22.8265	0.0461407	0.124	2.92	2.86759e-07	3.09e-06	11.5	0.000968196	0.00295	5.46	Yes	No	Yes
DHX15	O43143	NA	NA	NA	NA	19.6003	22.2196	21.4193	20.4893	NA	NA	NA	NA	21.9597	21.6378	22.1887	21.9438	0.760823	0.852	0.638	0.000196802	0.000353	9.95	0.0161675	0.0249	5.55	Yes	No	Yes
DHX9	Q08211	NA	NA	NA	NA	21.5905	22.4356	22.6814	21.1298	17.2849	NA	NA	NA	24.2104	23.8381	23.4154	23.168	0.426749	0.61	1.34	7.78254e-06	3.3e-05	10.7	0.000328075	0.00164	7.49	Yes	No	Yes
DSC1	Q08554-2	24.6771	24.7485	23.5151	23.7394	23.534	23.0533	23.1588	23.6847	23.9824	24.6338	23.5876	23.384	NA	22.4718	22.8393	22.7825	0.075288	0.182	-2.4	0.0410311	0.0463	-2.8	0.130632	0.155	-2.01	No	No	No
DSG1	Q02413	26.1053	25.8017	23.5296	22.8408	25.8778	22.8336	21.8516	24.4721	24.884	26.4371	23.0755	NA	21.6408	23.1126	23.7013	23.0712	0.625197	0.796	-1.24	0.518781	0.542	-1.64	0.471503	0.5	1.84	No	No	No
DSP	P15924	22.6417	23.7965	20.7819	NA	24	20.7892	20.7876	24.3645	21.1892	23.8316	19.7327	19.6194	19.5215	21.6658	21.8011	20.4411	0.310589	0.531	-1.99	0.918894	0.919	0.197	0.86384	0.875	0.331	No	No	No
EEF1A1	P68104	24.2101	23.2033	26.0704	25.5417	NA	NA	NA	23.5729	24.9025	23.6413	26.1679	25.7113	NA	NA	21.896	NA	0.257747	0.472	-1.84	0.000386795	0.000637	-7.04	0.000483975	0.00212	-6.87	No	No	No
EEF1G	P26641	19.04	NA	20.7494	20.7119	NA	NA	NA	18.6341	19.7492	19.5595	20.6368	20.7937	NA	NA	NA	NA	0.659371	0.81	0.538	0.581263	0.59	-0.675	0.139831	0.162	-1.86	No	No	No
EFTUD2	Q15029-2	NA	NA	NA	NA	NA	NA	NA	NA	NA	NA	NA	NA	19.9176	19.6242	19.5081	19.6402	0.412628	0.608	1.47	0.0168828	0.0197	4.65	0.0187141	0.0285	4.56	Yes	No	Yes
EIF2AK2	P19525	NA	NA	NA	NA	19.9637	NA	NA	NA	NA	NA	NA	NA	21.4594	20.2567	21.5036	20.6733	0.312201	0.531	2.07	0.00364319	0.00477	6.76	0.0777584	0.099	3.74	Yes	No	No
EIF3D	O15371-2	NA	NA	NA	NA	21.8191	NA	22.9419	22.5447	NA	NA	NA	NA	22.3785	22.0324	22.9764	22.4007	0.851186	0.917	0.345	0.000684216	0.0011	7.63	0.000691387	0.00236	7.62	Yes	No	Yes
EIF4A1	P60842	20.9471	18.3828	22.195	20.9033	NA	NA	NA	NA	21.6093	20.627	23.0178	22.741	18.3763	18.5835	18.7871	NA	0.0782598	0.186	1.96	0.0642557	0.0714	-2.07	0.0123586	0.0208	-2.95	No	No	No
ELAVL1	Q15717	18.1835	NA	NA	NA	NA	NA	NA	NA	23.3721	22.322	23.088	23.448	27.0808	26.8809	26.1027	26.2624	2.46486e-07	1.15e-05	9.45	1.00053e-08	2.8e-07	12	0.00188767	0.00489	4.09	Yes	Yes	Yes
ELAVL2	Q12926-2	NA	NA	NA	NA	NA	NA	NA	NA	NA	NA	NA	NA	21.6685	21.4064	20.9138	21.2004	0.15983	0.344	3.23	5.89753e-05	0.000129	11.9	0.0216583	0.0316	5.58	Yes	No	Yes
ENO1	P06733	22.4991	22.0053	23.8076	23.4082	NA	NA	NA	20.8526	22.9568	22.3885	24.0437	23.8211	21.5045	19.52	20.1857	NA	0.444044	0.628	0.978	0.0114046	0.0136	-3.57	0.0145571	0.0232	-3.42	No	No	No
EPRS	P07814	NA	NA	NA	NA	21.3812	22.7184	22.5238	22.0141	NA	NA	NA	NA	21.3401	21.1638	22.1276	22.0393	0.656729	0.81	-0.854	0.00205339	0.00287	6.95	0.000479123	0.00212	8.27	Yes	No	Yes
EWSR1	Q01844-6	NA	NA	NA	NA	NA	NA	NA	NA	NA	NA	NA	NA	22.3993	22.2133	21.7357	21.7585	0.0654086	0.164	3.66	0.00023827	0.000407	8.75	0.00950208	0.0171	5.46	Yes	No	Yes
EXOSC10	Q01780-2	NA	NA	NA	NA	NA	NA	19.8596	NA	NA	NA	NA	NA	19.3433	18.8766	19.5743	19.3936	0.573988	0.758	0.912	0.00837072	0.0103	4.79	0.009235	0.0168	4.72	Yes	No	Yes
FAM120A	Q9NZB2	NA	NA	NA	NA	19.2164	20.0184	19.2175	18.4342	NA	NA	NA	NA	22.5657	22.3735	20.9792	20.9173	0.173066	0.35	2.13	0.00141631	0.00209	5.76	0.00255458	0.00606	5.34	Yes	No	Yes
FASN	P49327	NA	NA	NA	NA	NA	18.7175	NA	NA	NA	NA	NA	NA	18.6965	18.7194	18.9472	18.3806	0.585867	0.763	0.753	0.00419832	0.00544	4.53	0.272651	0.303	1.54	Yes	No	No
FUBP1	Q96AE4	NA	NA	NA	NA	NA	NA	NA	NA	NA	NA	NA	NA	23.12	22.9526	21.4168	20.5807	0.00106868	0.00614	4.9	2.36262e-07	2.76e-06	10.6	0.000433848	0.00202	5.44	Yes	Yes	Yes
FUBP3	Q96I24	NA	NA	21.1692	NA	NA	21.3599	22.4005	21.4855	NA	NA	NA	NA	25.9082	25.9347	25.1138	25.0837	0.0157188	0.0489	4.94	2.74805e-05	7.4e-05	10.7	5.26503e-05	0.000663	10	Yes	Yes	Yes
FUS	P35637-2	NA	NA	NA	NA	NA	19.8749	21.1287	NA	NA	NA	NA	NA	25.3456	24.8931	24.4573	24.9578	0.00142202	0.00676	7.08	7.09695e-05	0.000151	9.78	5.56559e-05	0.000663	10	Yes	Yes	Yes
GNL3	Q9BVP2-2	20.0957	19.245	NA	NA	22.0427	23.2026	22.4969	21.8079	NA	NA	NA	NA	21.365	21.1375	22.0336	21.771	0.39149	0.596	-1.17	0.0109776	0.0132	3.84	0.00613916	0.0123	4.21	Yes	No	Yes
HNRNPA0	Q13151	21.63	NA	NA	NA	NA	NA	NA	NA	20.2687	21.2096	NA	NA	26.1715	25.5442	25.0486	24.3182	0.00116974	0.00614	8.16	0.000942637	0.00143	8.37	0.00142555	0.00407	7.96	Yes	Yes	Yes
HNRNPA1	P09651-2	NA	NA	NA	NA	NA	NA	NA	NA	25.2914	23.7959	23.7839	24.2329	28.5027	27.8422	26.7516	27.25	8.28662e-08	5.8e-06	10.7	1.37074e-09	4.8e-08	14.3	0.00377354	0.008	3.88	Yes	Yes	Yes
HNRNPA2B1	P22626	20.1216	17.6809	19.6799	18.095	16.6749	18.293	NA	18.7656	25.2523	23.8974	24.4227	24.2743	28.1289	27.7946	26.8152	26.7645	1.15296e-08	1.61e-06	9.17	3.12931e-08	6.26e-07	8.53	0.000865391	0.00275	3.48	Yes	Yes	Yes
HNRNPA3.1	P51991-2	NA	NA	NA	NA	NA	NA	NA	NA	24.1687	22.9068	23.625	23.8509	25.6684	25.1155	24.2707	24.2724	2.78137e-05	0.0003	8.23	1.91481e-07	2.44e-06	12.4	0.230741	0.258	1.76	Yes	Yes	No
HNRNPAB	Q99729-3	NA	NA	NA	NA	NA	NA	NA	NA	22.6127	NA	22.0867	22.2179	25.1375	24.6475	23.6624	23.9107	0.0014015	0.00676	7.26	6.31658e-05	0.000136	10.1	0.0460494	0.0626	4.06	Yes	Yes	No
HNRNPC.1	P07910-2	26.4237	25.4046	27.6594	26.7501	24.4822	25.2745	25.6876	24.985	28.749	27.3397	28.7401	28.6389	31.7345	30.9459	30.4731	30.6515	4.07618e-07	1.29e-05	5.48	5.59458e-06	2.53e-05	4.44	0.000223291	0.0013	3.15	Yes	Yes	Yes
HNRNPD	Q14103-3	22.6456	22.1547	24.0367	23.7538	21.2834	NA	NA	NA	24.723	24.5773	24.7348	25.4108	27.0973	26.6625	24.9973	25.7839	2.32002e-05	0.000271	8.43	0.0489947	0.0549	3.03	0.214064	0.242	1.84	No	Yes	No
HNRNPDL	O14979	NA	NA	NA	NA	NA	NA	NA	NA	NA	NA	NA	NA	23.5627	23.0112	22.6148	22.3982	0.000198069	0.00154	5.66	3.08746e-06	1.49e-05	8.27	3.76419e-05	0.000663	6.65	Yes	Yes	Yes
HNRNPF	P52597	21.5248	20.9088	23.1085	22.4408	18.5608	NA	19.9723	NA	23.8944	22.8521	24.0868	23.9183	25.4069	24.9915	23.78	24.1041	5.48683e-06	8.54e-05	5.92	0.00911631	0.0111	2.62	0.119891	0.143	1.45	Yes	Yes	No
HNRNPH1	P31943	23.7831	23.007	25.437	25.1131	21.5576	22.1948	21.8665	21.7417	25.7385	24.88	26.1091	25.9174	27.0734	26.7985	25.668	25.849	1.01715e-05	0.000129	4.14	0.00612005	0.00772	2.06	0.072289	0.0928	1.25	Yes	Yes	No
HNRNPH2	P55795	19.4779	NA	21.6278	21.0155	NA	NA	NA	NA	22.3431	20.7248	22.4622	21.8596	23.6613	23.5689	22.1564	22.3228	0.0107648	0.0386	5.65	0.0116327	0.0138	5.58	0.411727	0.44	1.65	Yes	Yes	No
HNRNPH3	P31942	18.0775	NA	NA	NA	NA	NA	NA	NA	21.1505	18.8394	NA	NA	24.6941	24.1554	23.1923	23.2323	0.00656817	0.0242	8.6	0.00182436	0.00258	10.3	0.0152362	0.024	7.48	Yes	Yes	Yes
HNRNPK	P61978-3	NA	NA	19.5253	NA	NA	NA	18.4134	NA	24.1192	22.804	21.8221	22.8425	25.9114	25.5735	24.4364	24.4147	4.35816e-06	7.63e-05	6.43	1.29984e-07	1.84e-06	8.48	0.00985756	0.0174	2.75	Yes	Yes	Yes
HNRNPL	P14866	19.415	NA	19.2903	NA	NA	19.4439	NA	NA	25.0626	22.2461	21.4758	22.5365	27.4413	27.2687	25.8089	26.1155	0.00144941	0.00676	8.07	3.26335e-05	8.31e-05	12	0.0523912	0.0699	4.4	Yes	Yes	No
HNRNPM	P52272-2	18.163	NA	17.8711	17.7343	23.7728	24.629	24.5177	23.7096	22.8529	20.8642	22.9496	21.6791	27.4088	27.1053	26.9165	27.1772	0.00211374	0.00925	2.63	6.73545e-10	4.8e-08	9.46	8.01255e-07	5.61e-05	5.63	Yes	Yes	Yes
HNRNPR	O43390	NA	NA	NA	NA	17.7097	19.7783	NA	NA	20.6693	19.0404	19.1387	18.1884	25.1776	24.7313	23.6934	23.5551	3.41057e-05	0.000341	5.87	7.27741e-10	4.8e-08	13.5	5.68637e-05	0.000663	5.6	Yes	Yes	Yes
HNRNPU	Q00839	23.432	21.8477	24.4991	24.0245	26.3064	27.0943	27.2066	26.2418	25.6201	24.6667	25.409	25.5442	28.4919	28.0417	27.8066	27.9346	0.134757	0.304	0.994	1.71833e-06	1.05e-05	4.66	8.10475e-05	0.000709	3.33	Yes	No	Yes
HNRNPUL1	Q9BUJ2-4	NA	NA	NA	NA	NA	NA	NA	NA	NA	NA	NA	NA	21.4958	21.6638	20.0929	19.4674	0.0819449	0.191	2.41	1.69234e-06	1.05e-05	9.6	5.39592e-05	0.000663	7.11	Yes	No	Yes
HNRNPUL2	Q1KMD3	NA	NA	NA	NA	20.557	22.658	21.5018	20.1941	NA	NA	NA	NA	24.0401	23.5368	22.4887	22.429	0.421371	0.608	1.53	5.30265e-05	0.00012	10.2	0.00015481	0.00102	9.19	Yes	No	Yes
HSP90AB1	P08238	NA	NA	NA	NA	21.4015	21.9681	21.5912	22.0106	18.6796	NA	NA	NA	20.9021	21.1474	20.5064	21.1016	0.361084	0.572	-1.19	2.65478e-05	7.29e-05	7.41	0.0224082	0.0323	3.21	Yes	No	Yes
HSPA1A	P0DMV8-2	NA	NA	NA	NA	21.0443	22.2987	23.7426	23.4852	NA	NA	NA	NA	21.2409	21.0247	22.9012	22.8121	0.296222	0.518	-1.01	1.00079e-05	3.61e-05	5.97	0.000101901	0.000751	4.82	Yes	No	Yes
HSPA8	P11142	NA	NA	NA	NA	NA	NA	NA	22.0782	NA	NA	NA	NA	20.7877	20.4776	20.8727	21.3457	0.149711	0.333	2.91	3.70332e-05	9.1e-05	10.9	0.0268364	0.038	4.69	Yes	No	Yes
IGF2BP1	Q9NZI8	NA	NA	NA	NA	22.1341	23.4289	22.7734	21.7525	17.6216	NA	17.7836	18.8581	24.1059	23.6965	23.1298	23.2449	0.727593	0.828	0.66	2.80267e-06	1.4e-05	13.2	0.00206083	0.00515	6.86	Yes	No	Yes
IGF2BP3	O00425	NA	NA	NA	NA	20.6369	22.2521	21.1234	19.7549	NA	NA	NA	NA	22.5637	22.1153	22.1189	22.2118	0.531093	0.715	0.948	1.81077e-06	1.05e-05	10.9	0.000580828	0.00214	6.36	Yes	No	Yes
IGHG2	P01859	26.0037	NA	26.6741	25.8746	24.1632	24.7873	24.7981	NA	25.3227	24.5326	26.5221	26.1168	NA	22.7916	NA	NA	0.168976	0.348	-3.93	0.225324	0.243	-3.44	0.0357305	0.0495	-6.25	No	No	No
ILF3	Q12906	18.3539	17.4343	NA	NA	24.1694	25.1603	24.2618	23.007	22.1708	21.5159	20.6244	21.1053	27.0007	26.7119	25.5569	25.9173	0.333653	0.55	1.78	3.63758e-05	9.09e-05	10.2	0.00733151	0.0137	5.51	Yes	No	Yes
JUP	P14923	22.9028	24.5337	20.5015	20.2496	24.2743	21.063	21.9288	24.1023	22.8968	24.2007	21.882	20.2779	NA	22.227	22.105	21.1278	0.164139	0.348	-2.35	0.487139	0.517	-1.14	0.58734	0.609	-0.891	No	No	No
KHDRBS1	Q07666	NA	NA	NA	NA	NA	NA	NA	NA	22.7443	20.2379	NA	NA	23.7748	23.7838	22.6918	22.5862	0.0137569	0.0448	5.09	5.05697e-05	0.000116	10.1	0.0247028	0.0353	4.56	Yes	Yes	Yes
KHSRP	Q92945	NA	NA	NA	NA	NA	NA	NA	NA	21.9336	20.8929	20.8231	21.2606	26.4184	26.1514	25.0258	25.0127	9.7573e-06	0.000129	7.82	1.03216e-06	8.03e-06	9.42	0.000904005	0.00281	4.99	Yes	Yes	Yes
KRT6B	P04259	25.1865	21.8568	22.4675	22.9574	24.0925	22.433	19.9678	26.1206	24.2706	24.2765	22.282	24.088	21.8059	23.2165	23.1719	20.9166	0.377953	0.582	-1.24	0.569155	0.586	-0.793	0.526103	0.554	-0.885	No	No	No
LARP1	Q6PKG0	NA	NA	NA	NA	21.0151	21.979	22.27	20.1047	NA	NA	NA	NA	21.074	20.9562	22.2316	22.0692	0.937533	0.961	-0.122	8.79207e-06	3.52e-05	9.85	0.000720092	0.0024	6.4	Yes	No	Yes
LTV1	Q96GA3	NA	NA	NA	NA	20.4514	21.2786	20.7725	20.2599	NA	NA	NA	NA	20.2032	19.707	20.575	21.8214	0.681964	0.82	-0.476	2.65028e-06	1.37e-05	8.14	0.000397739	0.00192	5.11	Yes	No	Yes
MATR3	P43243	NA	NA	NA	NA	22.7461	23.7662	23.867	22.9527	21.1508	20.0628	20.62	NA	26.0679	25.6125	24.7627	24.9311	0.411011	0.608	1.65	1.00513e-05	3.61e-05	12.5	0.00667965	0.0129	6.1	Yes	No	Yes
MYBBP1A	Q9BQG0	NA	NA	NA	NA	20.0722	20.4188	19.8522	NA	NA	NA	NA	NA	19.1892	18.9513	19.8457	19.7821	0.883274	0.931	-0.192	0.000235606	0.000407	6.1	0.112017	0.138	2.17	Yes	No	No
MYH9	P35579	NA	15.2665	NA	NA	17.5631	24.3403	20.5431	17.4733	NA	NA	NA	NA	21.3604	22.306	18.782	NA	0.940759	0.961	-0.145	0.0238894	0.0276	4.81	0.0129338	0.0216	5.39	Yes	No	Yes
NCL	P19338	NA	NA	NA	NA	NA	NA	NA	NA	NA	NA	NA	NA	23.3313	22.9656	22.8678	22.7472	0.00118493	0.00614	4.36	1.57487e-05	5.25e-05	6.76	4.83898e-06	0.000226	7.49	Yes	Yes	Yes
NKRF	O15226	NA	NA	NA	NA	20.246	20.7005	20.9395	20.8715	NA	NA	NA	NA	20.6743	20.2771	20.5165	20.7565	0.689048	0.82	-0.495	0.000166962	0.000304	5.97	0.0133968	0.0221	3.39	Yes	No	Yes
NONO	Q15233	NA	NA	19.1513	NA	NA	NA	NA	NA	24.1558	23.1938	22.2225	23.7975	25.7636	25.3999	25.1501	25.1689	0.000187102	0.00154	7.95	9.4275e-06	3.57e-05	10.5	0.133112	0.157	2.6	Yes	Yes	No
NUMA1	Q14980-2	NA	NA	NA	NA	22.3201	22.956	22.4925	22.3044	NA	NA	NA	NA	21.4786	21.2836	21.771	21.5039	0.249783	0.466	-1.37	6.96771e-06	3.05e-05	7.56	0.00649921	0.0128	3.6	Yes	No	Yes
PABPC1	P11940-2	NA	NA	NA	NA	NA	19.6583	20.3487	20.7406	NA	NA	NA	NA	21.0815	21.4576	21.6989	21.3194	0.504299	0.692	1.57	0.00832735	0.0103	6.95	0.00674395	0.0129	7.19	Yes	No	Yes
PARP1	P09874	NA	NA	NA	NA	22.9289	23.9794	23.2443	22.0305	NA	NA	NA	NA	23.0209	22.7858	23.3542	23.2179	0.82677	0.907	-0.313	2.02217e-05	6.15e-05	8.45	7.80671e-05	0.000709	7.45	Yes	No	Yes
PC	P11498	NA	NA	NA	NA	20.5487	22.4477	21.0521	NA	NA	NA	NA	NA	21.5654	20.7824	20.8396	20.625	0.971889	0.986	-0.0705	0.000267297	0.000445	9.2	0.118749	0.143	3.25	Yes	No	No
PCBP1	Q15365	NA	NA	21.1039	NA	NA	NA	NA	NA	22.0297	20.1023	21.2474	21.5464	23.6202	23.4907	22.1534	22.6205	0.00485737	0.0192	5.11	4.86841e-05	0.000114	8.63	0.158808	0.182	2.31	Yes	Yes	No
PCBP2	Q15366-6	NA	NA	NA	NA	NA	NA	NA	NA	NA	NA	NA	NA	21.8455	21.6041	20.7051	20.8686	0.00200658	0.00906	4.75	1.87136e-06	1.05e-05	9.43	0.00226953	0.00557	4.67	Yes	Yes	Yes
PHGDH	O43175	21.3253	20.163	22.4583	21.4361	NA	NA	NA	19.4098	21.503	20.8193	22.6241	22.5617	NA	18.1928	18.8116	NA	0.152562	0.334	-1.68	0.00136992	0.00204	-4.33	0.00134338	0.004	-4.34	No	No	No
PRKDC	P78527	NA	NA	NA	NA	18.5371	20.8016	20.1508	19.6503	NA	NA	NA	NA	22.2868	21.4958	21.4428	20.6519	0.420556	0.608	1.32	0.000143354	0.000268	7.97	0.00361566	0.00791	5.46	Yes	No	Yes
PRPF8	Q6P2Q9	NA	NA	NA	NA	NA	NA	NA	NA	NA	NA	NA	NA	21.1689	20.6287	20.4287	20.0846	0.0646041	0.164	3.49	0.000123077	0.000236	8.89	0.00751532	0.0138	5.39	Yes	No	Yes
PSPC1	Q8WXF1	NA	NA	NA	NA	NA	NA	NA	NA	NA	NA	NA	NA	22.3767	21.8764	21.5418	21.6671	0.0112582	0.0387	5.46	1.8929e-05	5.89e-05	11.5	0.0194444	0.0288	4.95	Yes	Yes	Yes
PTBP1	P26599	19.9882	NA	NA	21.0081	NA	NA	NA	NA	25.0131	24.0812	23.9223	24.5453	27.061	26.4466	25.8471	25.6993	0.000478325	0.00335	9.87	8.51613e-05	0.000173	11.8	0.294029	0.322	2.44	Yes	Yes	No
PTBP2	Q9UKA9	NA	NA	NA	NA	NA	NA	NA	NA	20.3148	19.2334	NA	NA	21.5802	20.8901	20.5083	20.7003	0.02458	0.0717	4.18	0.000509222	0.000829	7.33	0.0717965	0.0928	3.25	Yes	No	No
RALY.1	Q9UKM9-2	18.83	NA	NA	NA	NA	NA	NA	NA	23.3902	22.0272	22.3874	21.1438	27.2856	26.9428	25.688	26.2022	4.60524e-07	1.29e-05	9.35	1.31331e-07	1.84e-06	10.3	0.000614252	0.00221	4.86	Yes	Yes	Yes
RBFOX2	O43251-8	NA	NA	NA	NA	NA	NA	NA	NA	NA	NA	NA	NA	22.1662	21.9198	20.5583	21.1212	0.0519147	0.137	2.46	2.85231e-05	7.53e-05	6.8	0.00382983	0.008	3.97	Yes	No	Yes
RBM14	Q96PK6	NA	NA	NA	NA	19.8261	21.1814	20.9314	20.9553	19.739	NA	18.4183	18.8325	24.3938	23.9918	23.2142	23.54	0.0435169	0.119	2.7	1.85111e-05	5.89e-05	7.44	0.000563536	0.00213	5.3	Yes	No	Yes
RBM15	Q96T37-4	NA	NA	NA	NA	NA	NA	20.2318	NA	NA	NA	NA	NA	22.4164	21.8243	21.1328	21.0758	0.0262722	0.0736	3.22	6.80827e-07	5.96e-06	10.5	0.0157886	0.0246	3.56	Yes	No	Yes
RBM3	P98179	NA	NA	NA	NA	NA	NA	NA	NA	NA	NA	NA	NA	24.6311	24.2791	23.4102	24.0614	0.000162067	0.00146	7.6	1.23619e-06	9.11e-06	11.7	4.3161e-05	0.000663	8.65	Yes	Yes	Yes
RBMX	P38159	NA	NA	NA	NA	NA	NA	NA	NA	22.8358	21.8913	22.1792	22.0597	23.2811	23.0067	22.1915	22.2499	0.0175042	0.0533	4.81	0.000246585	0.000416	8.55	0.586084	0.609	1.01	Yes	No	No
RPS8	P62241	22.0602	20.9211	22.971	22.089	22.0714	22.0683	21.6821	21.3111	21.4944	NA	21.9417	22.1697	21.3991	21.144	21.4223	21.2931	0.482925	0.669	-0.831	0.582045	0.59	-0.65	0.13986	0.162	1.8	No	No	No
RRP1B	Q14684	NA	NA	NA	NA	23.565	24.1254	24.38	22.2928	NA	NA	NA	NA	22.7029	21.9311	22.9427	23.3111	0.222682	0.433	-1.23	5.37581e-07	5.02e-06	7.86	0.000160645	0.00102	4.78	Yes	No	Yes
S100A9	P06702	21.5733	22.46	22.3078	23.9498	22.8954	22.7073	22.2041	22.9265	21.8717	24.2686	22.6973	24.4461	20.9671	22.0631	23.1918	21.761	0.259545	0.472	-1.05	0.562478	0.583	-0.531	0.410794	0.44	-0.758	No	No	No
SAFB	Q15424	NA	NA	NA	NA	22.7277	23.9449	23.4174	22.8326	NA	NA	NA	NA	23.6504	23.3127	23.1173	23.4105	0.861932	0.921	-0.22	1.75789e-06	1.05e-05	9.19	9.08264e-06	0.000318	8.01	Yes	No	Yes
SAFB2	Q14151	NA	NA	NA	NA	19.5534	21.8911	21.8877	20.8394	NA	NA	NA	NA	23.2523	22.998	22.5546	22.3851	0.378354	0.582	1.39	4.31541e-05	0.000104	8.6	0.00203525	0.00515	5.67	Yes	No	Yes
SF1	Q15637-4	NA	NA	NA	NA	NA	NA	NA	NA	NA	NA	NA	NA	22.0053	21.4894	20.8654	21.0841	0.0145169	0.0462	4.01	0.000743256	0.00114	6.09	0.00323019	0.00729	5.07	Yes	Yes	Yes
SF3B1	O75533	NA	NA	NA	NA	19.7203	20.9402	20.6727	NA	NA	NA	NA	NA	21.3417	21.2525	21.0507	20.5977	0.508903	0.692	1.05	2.65699e-05	7.29e-05	9.11	0.0451385	0.062	3.39	Yes	No	No
SF3B2	Q13435	NA	NA	NA	NA	NA	NA	NA	NA	NA	NA	NA	NA	20.0194	19.9616	19.7336	20.007	0.0635348	0.164	1.93	1.81281e-05	5.89e-05	5.87	0.0100487	0.0174	2.84	Yes	No	Yes
SF3B4	Q15427	NA	NA	NA	NA	NA	NA	NA	NA	18.9249	NA	NA	NA	20.6808	20.2728	19.7868	20.2235	0.226774	0.435	2.22	0.0246639	0.0283	4.38	0.0807792	0.102	3.29	Yes	No	No
SFPQ	P23246	NA	NA	NA	NA	NA	NA	NA	18.279	22.5455	20.4023	19.7021	19.3467	26.7266	26.9281	26.2674	26.3717	2.50238e-06	5.84e-05	8.63	2.10742e-08	4.92e-07	12.4	4.9965e-05	0.000663	6.64	Yes	Yes	Yes
SNRNP200	O75643	NA	NA	NA	NA	19.8268	21.9589	20.7079	19.0683	NA	NA	NA	NA	21.5773	21.4084	21.5286	21.276	0.712943	0.828	0.695	8.58402e-05	0.000173	9.73	0.010011	0.0174	5.43	Yes	No	Yes
SON	P18583-6	NA	NA	NA	NA	20.4985	22.0796	22.1269	21.5927	NA	NA	NA	NA	21.0301	20.7416	21.4128	21.4196	0.668228	0.813	-0.786	8.64323e-05	0.000173	9.43	0.00233666	0.00564	6.52	Yes	No	Yes
SPEN	Q96T58	NA	NA	NA	NA	17.6838	18.8617	NA	NA	NA	NA	NA	NA	22.8525	22.5452	22.2262	21.8626	0.0063738	0.0241	3.57	2.37967e-06	1.28e-05	8.18	0.000311879	0.00162	5.22	Yes	Yes	Yes
SRP72	O76094	NA	NA	NA	NA	19.7985	21.7589	21.0698	NA	NA	NA	NA	NA	20.444	19.925	20.7435	20.7911	0.829238	0.907	0.472	0.000701004	0.00112	9.05	0.113203	0.138	3.61	Yes	No	No
SRRM2	Q9UQ35	20.4745	19.7058	NA	NA	21.3974	22.7955	22.0503	20.3558	21.5314	NA	21.6495	22.5512	21.6398	21.7548	21.9584	21.6947	0.8911	0.931	-0.25	0.0391843	0.0446	4.04	0.289417	0.319	1.97	Yes	No	No
SRSF7	Q16629-3	NA	NA	NA	NA	NA	NA	NA	NA	NA	NA	NA	NA	22.7614	22.3377	21.5861	21.1841	0.00346934	0.0147	3.66	1.84096e-06	1.05e-05	7.83	0.000179558	0.00109	5.19	Yes	Yes	Yes
STAU2	Q9NUL3-6	20.0862	19.8335	21.2716	NA	NA	NA	NA	NA	21.993	20.9484	22.0473	22.1764	20.7094	20.4346	20.9419	20.8746	0.239712	0.454	3.53	0.141392	0.153	4.47	0.868881	0.875	-0.484	No	No	No
SYNCRIP	O60506	NA	NA	NA	NA	19.6632	20.4628	NA	18.0368	20.3487	18.4886	19.0099	19.0659	24.6493	24.2515	23.6212	23.5412	0.00109688	0.00614	4.31	5.31885e-06	2.48e-05	7.28	0.000152391	0.00102	5.35	Yes	Yes	Yes
TAF15	Q92804-2	NA	NA	NA	NA	NA	NA	NA	NA	NA	NA	NA	NA	22.3309	22.0499	21.2399	22.0252	0.011343	0.0387	2.59	1.21671e-09	4.8e-08	11.4	2.34726e-05	0.000657	5.34	Yes	Yes	Yes
TARDBP	Q13148	NA	NA	NA	NA	NA	NA	NA	NA	22.2261	21.58	22.1596	22.0276	25.4203	25.0177	24.5589	24.6787	3.13194e-06	6.26e-05	6.88	5.19359e-08	9.09e-07	9.46	0.00263415	0.00615	3.49	Yes	Yes	Yes
TGM3	Q08188	23.9774	23.2149	NA	NA	22.2741	21.4988	21.2771	21.9706	21.5463	23.1614	21.6564	22.3131	20.274	21.5457	21.9128	21.3473	0.697136	0.82	-0.847	0.270954	0.29	2.44	0.878391	0.878	-0.332	No	No	No
THRAP3	Q9Y2W1	NA	NA	NA	NA	NA	21.4824	NA	NA	NA	NA	NA	NA	21.8956	21.6986	21.8362	21.7865	0.166884	0.348	3.19	0.0025026	0.00343	7.9	0.0613366	0.081	4.43	Yes	No	No
TIA1	P31483	NA	NA	NA	NA	NA	NA	NA	NA	NA	NA	NA	NA	21.7127	21.3113	21.0495	21.7776	0.00492845	0.0192	3.71	0.00279573	0.00376	4.01	7.91126e-05	0.000709	5.99	Yes	Yes	Yes
TIAL1	Q01085-2	NA	NA	NA	NA	NA	NA	NA	NA	19.1264	NA	NA	NA	23.9423	23.7189	23.0772	23.7116	0.000509374	0.0034	6.45	1.25871e-05	4.41e-05	9.26	0.000547521	0.00213	6.4	Yes	Yes	Yes
TUBA1B	P68363	23.7637	23.3909	25.4464	25.0077	21.6231	22.5518	22.5541	22.199	24.4495	23.392	25.5182	25.2879	21.7687	21.499	21.713	21.8727	0.182245	0.359	-0.881	0.000725935	0.00113	-2.64	0.0017169	0.00462	-2.38	No	No	No
TUBB	P07437	21.869	21.3513	23.4035	22.6337	NA	18.8896	19.6335	20.9487	22.9734	21.9745	23.7491	23.3913	19.4553	19.8423	19.5832	19.4203	0.999986	1	1.4e-05	0.00437227	0.00562	-2.69	0.00269866	0.00619	-2.88	No	No	No
TUBB4B	P68371	20.3297	19.6314	21.6541	21.206	NA	NA	NA	NA	20.7889	20.0107	21.8981	21.9296	NA	NA	NA	NA	0.314551	0.531	1.07	0.0118928	0.014	-2.92	0.0136566	0.0222	-2.85	No	No	No
TUFM	P49411	21.4434	NA	NA	NA	NA	NA	NA	NA	21.9546	21.251	22.5391	22.4959	NA	NA	NA	NA	0.721034	0.828	-0.808	0.112872	0.124	3.73	0.0332747	0.0466	-5.19	No	No	No
U2AF2	P26368-2	NA	NA	NA	NA	NA	NA	NA	NA	19.183	19.0714	NA	NA	22.7087	22.2025	21.4711	20.7867	0.000437414	0.00322	5.04	4.49243e-05	0.000107	6.34	0.0108869	0.0186	3.28	Yes	Yes	Yes
UPF1	Q92900-2	NA	NA	NA	NA	20.6383	20.7701	20.5262	NA	NA	NA	NA	NA	21.2214	20.4592	20.3761	20.2666	0.91944	0.953	0.136	0.000209397	0.000366	6.33	0.00380977	0.008	4.48	Yes	No	Yes
VARS	P26640	NA	NA	NA	NA	21.3444	21.7046	21.768	NA	NA	NA	NA	NA	21.314	21.2636	21.7562	21.2711	0.850742	0.917	0.264	0.000105913	0.000209	7.09	0.00139537	0.00407	5.34	Yes	No	Yes
XAB2	Q9HCS7	NA	NA	NA	NA	19.6424	20.2565	20.6106	19.7543	NA	NA	NA	NA	19.9462	19.686	20.2975	20.4865	0.82837	0.907	-0.324	0.00563959	0.00718	4.71	0.0145701	0.0232	4.04	Yes	No	Yes
XPO1	O14980	NA	NA	NA	NA	20.0948	21.1835	19.5883	20.1473	NA	NA	NA	NA	19.5352	19.1583	20.1362	20.2267	0.638846	0.799	-0.851	0.0017028	0.00243	6.72	0.10343	0.128	3.08	Yes	No	No
XRCC5	P13010	NA	NA	NA	NA	NA	NA	NA	NA	NA	NA	NA	NA	23.5757	23.2874	22.0931	21.8806	0.00446455	0.0184	4.57	3.15231e-05	8.17e-05	7.95	0.000807364	0.00263	5.7	Yes	Yes	Yes
XRCC6	P12956	NA	NA	NA	NA	NA	NA	NA	NA	NA	NA	NA	NA	21.8837	22.8193	19.7707	19.5719	0.0260536	0.0736	3.77	0.00806893	0.0101	4.65	0.0474032	0.0638	3.3	Yes	No	No
YBX1	P67809	NA	NA	NA	NA	NA	NA	NA	NA	NA	NA	NA	NA	22.4617	22.1044	21.7804	21.9907	0.000611969	0.00389	5.11	0.000111342	0.000216	6.12	0.000655132	0.00229	5.07	Yes	Yes	Yes
ZC3HAV1	Q7Z2W4-2	NA	NA	NA	NA	19.0158	20.5752	20.5573	NA	NA	NA	NA	NA	20.477	19.9971	20.3514	20.4493	0.419543	0.608	1.45	2.09693e-05	6.25e-05	10.5	0.0842641	0.105	3.23	Yes	No	No
ZFR	Q96KR1	NA	NA	NA	NA	21.2004	21.9231	21.2563	NA	NA	NA	NA	NA	23.2483	22.762	21.9376	21.7916	0.26808	0.481	1.92	0.000204064	0.000362	8.03	0.000540883	0.00213	7.23	Yes	No	Yes
ZNF326	Q5BKZ1	NA	NA	NA	NA	19.2522	19.3395	20.1938	NA	NA	NA	NA	NA	23.508	22.78	21.7893	21.9812	0.0232232	0.0692	3.88	9.14033e-06	3.55e-05	9.93	9.91577e-05	0.000751	7.98	Yes	No	Yes
ZNF638	Q14966	NA	NA	NA	NA	21.339	21.8267	21.7791	NA	NA	NA	NA	NA	21.723	21.4546	21.3827	21.075	0.694404	0.82	0.387	2.47899e-05	7.23e-05	5.69	0.000301866	0.00162	4.46	Yes	No	Yes
