## Supplementary material for "irCLIP-RNP and Re-CLIP reveal patterns of dynamic protein associations on RNA": Table S2

### Sheet: Supplementary Table 2
Supplementary Table 2: Differential enrichment analysis results of irCLIP-RNP with two RNase I concentrations (1U/µL and 0.02U/µL) for HNRNPA2B1, HNRNPC, and HNRNPU in HEK293T.
List of 170 protein consistently detected in at least one of the RNase conditions.
Selected RDAPs: FDR < 0.1 and FC > 3 against no-UV samples.
Selected RDAPs after 1U/µL RNase I: FDR < 0.05
		LFQ intensities
		HNRNPC					HNRNPU					HNRNPA2B1					HNRNPC									HNRNPU									HNRNPA2B1
	RNase	0.02U/µL	1U/µL		0.02U/µL		0.02U/µL	1U/µL		0.02U/µL		0.02U/µL	1U/µL		0.02U/µL		Clipper analysis					DEP2 analysis: 1U/µL vs. 0.02U/µL				Clipper analysis					DEP2 analysis: 1U/µL vs. 0.02U/µL				Clipper analysis					DEP2 analysis: 1U/µL vs. 0.02U/µL
Gene name	Protein ID	no-UV	UVC 1	UVC 2	UVC 1	UVC 2	no-UV	UVC 1	UVC 2	UVC 1	UVC 2	no-UV	UVC 1	UVC 2	UVC 1	UVC 2	1U/µL FDR	1U/µL logFC	0.02U/µL FDR	0.02U/µL logFC	RDAP	P-value	FDR	Ratio	Significance	1U/µL FDR	1U/µL logFC	0.02U/µL FDR	0.02U/µL logFC	RDAP	P-value	FDR	Ratio	Significance	1U/µL FDR	1U/µL logFC	0.02U/µL FDR	0.02U/µL logFC	RDAP	P-value	FDR	Ratio	Significance
ABCF1	Q8NE71	NA	NA	NA	NA	NA	21.9123	21.7997	21.4952	21.358	21.701	22.1443	NA	NA	21.5363	21.4472	NA	NA	NA	NA	NA	NA	NA	NA	NA	1	-0.26483	1	-0.382769	No	0.484211	0.558	-0.0807	No	1	-4.90901	1	-0.652583	No	0.0167976	0.051	-6.53	No
ACIN1	Q9UKV3	NA	NA	NA	NA	NA	NA	20.7516	20.0201	20.6745	20.7838	21.1768	NA	NA	20.0118	20.001	NA	NA	NA	NA	NA	NA	NA	NA	NA	0.0625	1.73672	0.146341	2.08	Yes	0.0529635	0.114	-0.542	No	1	-2.34435	1	-1.17035	No	0.0370892	0.0808	-1.26	No
ACTG1	P63261	NA	NA	NA	NA	NA	19.9956	20.5255	20.4057	20.4884	20.1644	NA	NA	NA	NA	NA	NA	NA	NA	NA	NA	NA	NA	NA	NA	0.0625	0.470008	1	0.330735	No	0.840119	0.866	-0.0594	No	NA	NA	NA	NA	NA	NA	NA	NA	NA
AP3D1	O14617-5	NA	NA	NA	NA	NA	22.5862	22.8715	22.3049	21.9205	22.2162	NA	NA	NA	NA	NA	NA	NA	NA	NA	NA	NA	NA	NA	NA	0.227941	0.00193025	1	-0.517891	No	0.0722443	0.133	0.321	No	NA	NA	NA	NA	NA	NA	NA	NA	NA
BAZ1A	Q9NRL2	NA	NA	NA	NA	NA	20.6227	20.5918	20.2808	19.6397	20.3829	NA	NA	NA	NA	NA	NA	NA	NA	NA	NA	NA	NA	NA	NA	1	-0.186362	1	-0.611342	No	0.350039	0.424	0.226	No	NA	NA	NA	NA	NA	NA	NA	NA	NA
BAZ1B	Q9UIG0-2	NA	NA	NA	NA	NA	20.8212	21.5125	20.76	NA	21.2025	NA	NA	NA	NA	NA	NA	NA	NA	NA	NA	NA	NA	NA	NA	0.0714286	0.315064	1	-1.12505	No	0.343747	0.421	0.968	No	NA	NA	NA	NA	NA	NA	NA	NA	NA
BBX	Q8WY36	NA	NA	NA	NA	NA	20.7787	21.0471	20.9729	20.2671	21.1772	NA	NA	NA	NA	NA	NA	NA	NA	NA	NA	NA	NA	NA	NA	0.0784314	0.231325	1	-0.0565647	No	0.77736	0.816	0.0892	No	NA	NA	NA	NA	NA	NA	NA	NA	NA
BCLAF1	Q9NYF8-3	NA	NA	NA	NA	NA	NA	22.8773	21.8841	19.3662	21.1188	NA	NA	NA	NA	NA	NA	NA	NA	NA	NA	NA	NA	NA	NA	0.0277778	3.09054	0.245283	0.952344	Yes	0.0494495	0.11	1.94	No	NA	NA	NA	NA	NA	NA	NA	NA	NA
BLM	P54132	NA	NA	NA	NA	NA	18.9134	19.2165	19.1352	NA	NA	NA	NA	NA	NA	NA	NA	NA	NA	NA	NA	NA	NA	NA	NA	0.0714286	0.262484	1	-0.357213	No	0.0169166	0.0566	0.753	No	NA	NA	NA	NA	NA	NA	NA	NA	NA
CD3EAP	O15446	NA	NA	NA	NA	NA	20.6778	NA	NA	19.9132	20.2388	NA	NA	NA	NA	NA	NA	NA	NA	NA	NA	NA	NA	NA	NA	1	-2.30021	1	-0.601798	No	0.000433967	0.00716	-1.47	Yes	NA	NA	NA	NA	NA	NA	NA	NA	NA
CDC5L	Q99459	NA	NA	NA	NA	NA	21.4292	21.4738	21.1118	21.4201	21.7756	21.6013	NA	NA	21.2706	21.4327	NA	NA	NA	NA	NA	NA	NA	NA	NA	0.130435	-0.136428	1	0.168632	No	0.0124961	0.0509	-0.504	No	1	-3.48552	1	-0.249661	No	0.0181406	0.0524	-3.21	No
CDK12	Q9NYV4	NA	NA	NA	NA	NA	21.2741	21.5361	21.2408	20.7317	21.134	NA	NA	NA	NA	NA	NA	NA	NA	NA	NA	NA	NA	NA	NA	0.141667	0.114392	1	-0.341222	No	0.0978353	0.163	0.257	No	NA	NA	NA	NA	NA	NA	NA	NA	NA
CHD4	Q14839	NA	NA	NA	NA	NA	21.6626	22.8031	22.4314	21.4566	22.159	NA	NA	NA	NA	NA	NA	NA	NA	NA	NA	NA	NA	NA	NA	0.0625	0.954665	1	0.145225	No	0.0448355	0.105	0.611	No	NA	NA	NA	NA	NA	NA	NA	NA	NA
CHD7	Q9P2D1	NA	NA	NA	NA	NA	NA	19.7602	19.0584	NA	NA	NA	NA	NA	NA	NA	NA	NA	NA	NA	NA	NA	NA	NA	NA	0.0625	0.577006	1	-0.873584	No	0.00838563	0.0378	0.995	Yes	NA	NA	NA	NA	NA	NA	NA	NA	NA
COIL	P38432	NA	NA	NA	NA	NA	20.5798	21.2831	20.853	20.2245	20.7383	20.4118	NA	NA	21.1184	20.872	NA	NA	NA	NA	NA	NA	NA	NA	NA	0.0625	0.488223	1	-0.098484	No	0.0581701	0.118	0.388	No	1	-4.70681	0.14	0.583359	No	0.00240532	0.0204	-2.52	Yes
CSDE1	O75534-2	NA	NA	NA	NA	NA	NA	NA	NA	20.4012	20.5866	NA	NA	NA	19.9299	20.0402	NA	NA	NA	NA	NA	NA	NA	NA	NA	0.0277778	3.18428	0.04	4.57026	Yes	0.00132914	0.00946	-2.13	Yes	1	-1.47447	0.277778	0.435919	No	0.178359	0.208	-1.9	No
CTCF	P49711	NA	NA	NA	NA	NA	NA	20.0352	19.5531	NA	19.8561	NA	NA	NA	NA	NA	NA	NA	NA	NA	NA	NA	NA	NA	NA	0.0277778	3.42238	1	1.70038	Yes	0.3939	0.464	0.456	No	NA	NA	NA	NA	NA	NA	NA	NA	NA
CXXC1	Q9P0U4	NA	NA	NA	NA	NA	21.5082	21.6433	21.0431	20.2685	20.9673	NA	NA	NA	NA	NA	NA	NA	NA	NA	NA	NA	NA	NA	NA	0.109091	-0.16506	1	-0.8903	No	0.081368	0.142	0.527	No	NA	NA	NA	NA	NA	NA	NA	NA	NA
DCD	P81605	23.2208	23.0059	22.6812	24.1578	NA	NA	NA	NA	NA	NA	21.6615	22.0001	NA	21.6105	20.9373	1	-0.377256	0.0222222	-1.80773	No	0.533944	0.571	1.23	No	NA	NA	NA	NA	NA	NA	NA	NA	NA	1	-2.23251	1	-0.387645	No	0.366285	0.38	-2.19	No
DDX1	Q92499-3	20.5309	NA	NA	21.0242	21.1053	20.7221	20.8521	20.6099	20.9263	21.0532	NA	21.3313	NA	21.0704	20.7645	1	-2.38216	0.0222222	0.533906	No	0.0681532	0.103	-3.37	No	0.227941	0.00891034	1	0.267647	No	0.0292181	0.0813	-0.457	No	1	0.966007	0.0277778	1.96138	Yes	0.309632	0.329	-3.16	No
DDX10	Q13206	NA	NA	NA	NA	NA	20.9069	21.0696	20.7541	20.2418	20.1966	NA	NA	NA	NA	NA	NA	NA	NA	NA	NA	NA	NA	NA	NA	0.227941	0.00494043	1	-0.687686	No	0.0476487	0.109	0.494	No	NA	NA	NA	NA	NA	NA	NA	NA	NA
DDX17	Q92841	NA	23.0832	22.9671	22.9997	23.1872	22.873	24.0353	23.6972	23.5574	23.582	22.9031	23.2736	22.9828	23.5577	23.6018	0.0243902	10.7642	0.0222222	10.8324	Yes	0.375452	0.421	0.22	No	0.0625	0.993307	0.482759	0.696749	No	0.524577	0.585	0.0979	No	1	0.225103	0.122449	0.676684	No	0.0685798	0.108	-0.798	No
DDX18	Q9NVP1	NA	NA	NA	NA	NA	22.1217	22.6808	22.2898	21.4285	21.9332	NA	NA	NA	NA	NA	NA	NA	NA	NA	NA	NA	NA	NA	NA	0.0674157	0.363622	1	-0.440837	No	0.0158806	0.0555	0.606	No	NA	NA	NA	NA	NA	NA	NA	NA	NA
DDX21	Q9NR30	NA	NA	NA	NA	NA	23.7099	23.8212	23.5047	23.4007	23.4915	24.2535	NA	NA	23.2557	23.3294	NA	NA	NA	NA	NA	NA	NA	NA	NA	0.166667	-0.0469136	1	-0.263771	No	0.889982	0.912	0.0182	No	1	-12.1718	1	-0.960981	No	0.000195222	0.00415	-6.95	Yes
DDX23	Q9BUQ8	NA	NA	NA	NA	NA	21.6634	21.1827	21.0516	21.1503	21.7138	NA	NA	NA	20.5042	20.3419	NA	NA	NA	NA	NA	NA	NA	NA	NA	1	-0.546283	1	-0.231376	No	0.0550191	0.115	-0.514	No	1	-0.471409	0.0851064	0.927089	No	0.00104659	0.0128	-4.26	Yes
DDX24	Q9GZR7	NA	NA	NA	NA	NA	22.15	22.4132	22.0539	21.4643	21.6846	NA	NA	NA	NA	NA	NA	NA	NA	NA	NA	NA	NA	NA	NA	0.144	0.0835608	1	-0.57558	No	0.0151026	0.0555	0.46	No	NA	NA	NA	NA	NA	NA	NA	NA	NA
DDX27	Q96GQ7	NA	NA	NA	NA	NA	21.2829	21.564	21.2516	20.7612	20.8238	NA	NA	NA	NA	NA	NA	NA	NA	NA	NA	NA	NA	NA	NA	0.141667	0.12487	1	-0.490444	No	0.0427638	0.102	0.417	No	NA	NA	NA	NA	NA	NA	NA	NA	NA
DDX31	Q9H8H2	NA	NA	NA	NA	NA	19.9584	20.5706	20.1141	18.9738	19.8472	NA	NA	NA	NA	NA	NA	NA	NA	NA	NA	NA	NA	NA	NA	0.0674157	0.383935	1	-0.547942	No	0.0576674	0.118	0.733	No	NA	NA	NA	NA	NA	NA	NA	NA	NA
DDX3X	O00571-2	NA	19.0485	19.4368	NA	NA	19.5516	22.0673	21.3296	20.6525	21.0615	NA	NA	NA	19.9974	19.4507	0.0243902	3.85052	0.0222222	4.62514	Yes	0.109611	0.158	0.64	No	0.0277778	2.14686	0.230769	1.30544	Yes	0.0326867	0.0866	0.643	No	1	-0.270604	0.0526316	1.34777	No	0.00669957	0.0305	-4.05	Yes
DDX46	Q7L014	NA	NA	NA	NA	NA	20.834	20.9178	20.5751	20.0364	20.1864	NA	NA	NA	NA	NA	NA	NA	NA	NA	NA	NA	NA	NA	NA	0.144	-0.0875631	1	-0.722566	No	0.0232878	0.0695	0.436	No	NA	NA	NA	NA	NA	NA	NA	NA	NA
DDX5	P17844	NA	21.0577	20.4197	20.5531	20.2844	20.7193	22.2139	22.5333	22.2037	22.1557	20.0066	19.9999	19.8862	21.4934	21.6784	0.0243902	7.61165	0.0222222	7.29174	Yes	0.163978	0.21	0.608	No	0.0625	1.65434	0.204545	1.46044	Yes	0.988756	0.989	-0.00477	No	1	-0.0635759	0.0277778	1.5793	No	0.0076621	0.0326	-1.99	Yes
DDX50	Q9BQ39	NA	NA	NA	NA	NA	21.7186	22.3499	21.4512	21.3593	20.9037	21.4996	NA	NA	21.821	20.6125	NA	NA	NA	NA	NA	NA	NA	NA	NA	0.0934579	0.181929	1	-0.587121	No	0.209438	0.289	0.57	No	1	-3.1101	0.381818	-0.282867	No	0.0207436	0.0552	-2.35	No
DDX52	Q9Y2R4	NA	NA	NA	NA	NA	20.3335	20.2348	19.7734	19.9056	20.0103	NA	NA	NA	NA	NA	NA	NA	NA	NA	NA	NA	NA	NA	NA	1	-0.329447	1	-0.375563	No	0.292519	0.37	-0.153	No	NA	NA	NA	NA	NA	NA	NA	NA	NA
DDX54	Q8TDD1	NA	NA	NA	NA	NA	19.0887	20.901	22.7485	NA	19.617	NA	NA	NA	NA	NA	NA	NA	NA	NA	NA	NA	NA	NA	NA	0.0277778	2.73604	1	-0.321168	Yes	0.066857	0.126	2.46	No	NA	NA	NA	NA	NA	NA	NA	NA	NA
DDX55	Q8NHQ9	NA	NA	NA	NA	NA	19.678	20.0668	19.5985	NA	NA	NA	NA	NA	NA	NA	NA	NA	NA	NA	NA	NA	NA	NA	NA	0.117117	0.154716	1	-0.689034	No	0.053438	0.114	0.823	No	NA	NA	NA	NA	NA	NA	NA	NA	NA
DHX15	O43143	NA	NA	NA	NA	NA	20.8335	21.0907	20.7443	20.9098	21.09	NA	NA	NA	21.0691	20.5739	NA	NA	NA	NA	NA	NA	NA	NA	NA	0.144	0.0839825	1	0.166341	No	0.0657092	0.126	-0.281	No	1	-4.11047	0.0851064	1.0262	No	0.0613436	0.106	-5.7	No
DHX16	O60231	NA	NA	NA	NA	NA	19.6049	19.7349	19.362	NA	19.5958	NA	NA	NA	19.7926	19.273	NA	NA	NA	NA	NA	NA	NA	NA	NA	0.161538	-0.0564914	1	-0.710754	No	0.366972	0.439	0.54	No	1	-1.72137	0.122449	0.679219	No	0.301982	0.325	-4.1	No
DHX30	Q7L2E3-3	NA	NA	NA	NA	NA	NA	20.9854	20.5522	NA	NA	NA	NA	NA	NA	NA	NA	NA	NA	NA	NA	NA	NA	NA	NA	0.0625	1.48135	1	-0.811822	No	0.000719461	0.00725	2.08	Yes	NA	NA	NA	NA	NA	NA	NA	NA	NA
DHX37	Q8IY37	NA	NA	NA	NA	NA	21.2522	21.9295	21.3354	20.5537	21.1255	NA	NA	NA	18.761	18.5877	NA	NA	NA	NA	NA	NA	NA	NA	NA	0.0674157	0.380265	1	-0.412619	No	0.0367037	0.0929	0.594	No	1	0.23649	0.0277778	2.79828	Yes	0.440275	0.446	-1.25	No
DHX9	Q08211	NA	21.3948	20.7225	21.8229	21.8936	21.9766	22.6229	22.1664	22.9684	23.1511	24.1228	18.8018	NA	22.8744	22.6583	0.0243902	5.5777	0.0222222	6.3773	Yes	0.188333	0.234	-0.512	No	0.0674157	0.418078	0.230769	1.08319	No	0.00294147	0.0175	-0.864	Yes	1	-6.36062	1	-1.35647	No	0.0841023	0.128	-8.4	No
DNTTIP2	Q5QJE6	NA	NA	NA	NA	NA	20.3164	20.0781	19.841	19.696	19.8026	NA	NA	NA	NA	NA	NA	NA	NA	NA	NA	NA	NA	NA	NA	1	-0.35684	1	-0.567064	No	0.933108	0.95	0.0116	No	NA	NA	NA	NA	NA	NA	NA	NA	NA
DSG1	Q02413	21.713	21.7831	21.1554	20.7052	NA	NA	NA	NA	NA	NA	NA	NA	NA	21.5444	21.0805	0.0465116	-0.243787	1	-1.99422	No	0.041527	0.072	1.39	No	NA	NA	NA	NA	NA	NA	NA	NA	NA	1	-4.61925	0.0277778	3.8753	Yes	0.00120791	0.0128	-6.3	Yes
EIF2AK2	P19525-2	NA	NA	NA	NA	NA	20.4211	21.3019	20.6074	20.0885	NA	NA	NA	NA	20.7007	21.019	NA	NA	NA	NA	NA	NA	NA	NA	NA	0.0625	0.533531	1	-2.03882	No	0.113461	0.182	1.23	No	1	-5.03633	0.0277778	2.20946	Yes	0.00454956	0.0274	-3.17	Yes
EIF5B	O60841	NA	NA	NA	NA	NA	22.6672	22.1932	21.7569	22.096	22.6202	22.6307	NA	NA	22.1226	21.9411	NA	NA	NA	NA	NA	NA	NA	NA	NA	1	-0.692152	1	-0.309127	No	0.0209217	0.0659	-0.582	No	1	-5.18319	1	-0.598914	No	0.108432	0.145	-8.56	No
ELAVL1	Q15717	NA	23.3597	23.508	25.0109	24.9463	NA	21.3301	21.2538	23.7723	24.236	NA	22.0108	21.9908	23.3985	23.1557	0.0243902	10.7258	0.0222222	12.2706	Yes	0.0103715	0.0331	-1.26	Yes	0.0277778	2.39212	0.04	5.10433	Yes	0.000249064	0.00693	-2.91	Yes	0.923077	4.05334	0.0277778	5.32964	Yes	0.00901623	0.0365	-1.62	Yes
ENO1	P06733	NA	NA	NA	NA	NA	NA	19.6383	19.7626	19.5418	NA	NA	NA	NA	NA	NA	NA	NA	NA	NA	NA	NA	NA	NA	NA	0.0277778	2.25116	0.204545	1.52395	Yes	0.525638	0.585	0.313	No	NA	NA	NA	NA	NA	NA	NA	NA	NA
EXOSC10	Q01780	NA	20.1164	19.4364	NA	NA	22.6866	22.6838	22.3778	21.943	22.184	21.5547	NA	NA	21.9782	21.3792	0.0243902	6.21797	0.0222222	5.38231	Yes	0.275814	0.334	0.408	No	1	-0.155792	1	-0.623157	No	0.0678907	0.126	0.269	No	1	-5.56088	0.431034	0.124014	No	0.000137569	0.00415	-9.53	Yes
FAM120A	Q9NZB2-4	NA	NA	NA	NA	NA	NA	19.3089	18.6555	19.3023	19.3633	NA	NA	NA	NA	NA	NA	NA	NA	NA	NA	NA	NA	NA	NA	0.0625	1.67797	0.146341	2.02856	Yes	0.0416915	0.101	-0.549	No	NA	NA	NA	NA	NA	NA	NA	NA	NA
FTSJ3	Q8IY81	NA	NA	NA	NA	NA	NA	20.6574	20.6683	NA	19.6369	NA	NA	NA	NA	NA	NA	NA	NA	NA	NA	NA	NA	NA	NA	0.0625	1.76096	1	0.345279	Yes	0.135484	0.206	2.69	No	NA	NA	NA	NA	NA	NA	NA	NA	NA
FUBP3	Q96I24	NA	21.0772	20.5417	22.6246	22.4687	NA	22.3093	21.5257	22.416	23.2673	NA	19.905	NA	21.2428	20.4453	0.0243902	3.16431	0.0222222	4.9015	Yes	0.0122206	0.0331	-1.45	Yes	0.0277778	3.22356	0.04	4.1477	Yes	0.0270137	0.0765	-1.12	No	1	-1.14706	0.0851064	1.07371	No	0.0270474	0.0639	-1.54	No
FUS	P35637-2	NA	22.8458	NA	24.248	24.3966	22.9014	24.1896	23.6122	23.3504	23.7996	22.6824	24.4866	24.161	23.9161	23.605	0.0243902	3.99112	0.0222222	8.8838	Yes	0.131549	0.178	-3.73	No	0.0625	0.999522	0.491525	0.673626	No	0.431763	0.501	0.127	No	1	1.64136	0.0851064	1.07811	No	0.48136	0.481	0.217	No
FXR2	P51116	NA	NA	NA	NA	NA	NA	20.726	20.2993	NA	20.1219	NA	NA	NA	20.282	20.6213	NA	NA	NA	NA	NA	NA	NA	NA	NA	0.0277778	2.57797	0.230769	1.16916	Yes	0.162691	0.236	1.1	No	1	0.663981	0.0277778	4.27335	Yes	0.121086	0.156	-6.93	No
GNL2	Q13823	NA	NA	NA	NA	NA	20.1707	20.5744	20.3972	19.825	19.5316	NA	NA	NA	NA	NA	NA	NA	NA	NA	NA	NA	NA	NA	NA	0.0714286	0.315071	1	-0.492465	No	0.0893079	0.152	0.609	No	NA	NA	NA	NA	NA	NA	NA	NA	NA
GNL3	Q9BVP2-2	NA	NA	NA	NA	NA	23.4148	23.4333	23.5145	22.151	22.3446	23.0461	NA	NA	22.4124	22.3987	NA	NA	NA	NA	NA	NA	NA	NA	NA	0.161538	0.0590702	1	-1.16701	No	0.0123157	0.0509	1.03	No	1	-4.57494	1	-0.640551	No	0.0596869	0.106	-4.59	No
GTPBP4	Q9BZE4	NA	NA	NA	NA	NA	23.1423	23.4385	23.1975	22.1516	22.5907	22.6689	NA	NA	19.3199	18.7371	NA	NA	NA	NA	NA	NA	NA	NA	NA	0.101852	0.175741	1	-0.771139	No	0.00748426	0.0347	0.748	Yes	1	-5.94416	1	-3.64038	No	0.0647682	0.107	-2.26	No
HIST1H2AC	Q93077	NA	NA	NA	NA	NA	NA	NA	NA	21.7998	21.0752	NA	NA	NA	NA	NA	NA	NA	NA	NA	NA	NA	NA	NA	NA	0.0625	0.74367	0.0606061	3.14389	Yes	0.0070098	0.0334	-2.9	Yes	NA	NA	NA	NA	NA	NA	NA	NA	NA
HIST1H4A	P62805	NA	NA	NA	NA	NA	NA	NA	NA	20.6959	20.8036	NA	NA	NA	NA	NA	NA	NA	NA	NA	NA	NA	NA	NA	NA	0.0277778	4.14366	0.04	6.62281	Yes	0.000514452	0.00716	-2.45	Yes	NA	NA	NA	NA	NA	NA	NA	NA	NA
HNRNPA0	Q13151	NA	NA	NA	21.3533	21.8796	NA	20.094	NA	20.8633	20.7699	NA	NA	NA	20.506	20.2363	0.0243902	4.65227	0.0222222	8.18711	Yes	0.00791047	0.031	-3.78	Yes	0.0714286	-0.260292	0.230769	1.36358	No	0.0918744	0.155	-2.36	No	1	-4.5686	0.0851064	0.889081	No	0.0873203	0.13	-3.09	No
HNRNPA1	P09651-3	NA	21.4109	20.9257	24.3919	24.331	NA	22.0424	21.613	23.7593	23.9978	NA	24.108	23.7669	23.3229	23.0928	0.0243902	11.4959	0.0222222	14.6891	Yes	0.000943787	0.00978	-2.91	Yes	0.0277778	2.71838	0.04	4.76925	Yes	0.000105778	0.00693	-2.25	Yes	0.916667	7.49161	0.0277778	6.76206	Yes	0.250489	0.281	0.383	No
HNRNPA2B1	P22626	NA	22.3776	22.2142	24.6032	24.6077	NA	23.3445	23.1697	24.1762	24.5189	22.3212	27.5798	27.5756	25.4039	25.2378	0.0243902	3.23712	0.0222222	5.54667	Yes	0.00161109	0.0106	-2.02	Yes	0.0277778	5.59505	0.04	6.68551	Yes	0.00135927	0.00946	-1.29	Yes	0.916667	5.25645	0.0277778	2.99958	Yes	0.00580909	0.0305	1.91	Yes
HNRNPA3	P51991	NA	NA	NA	22.674	22.6565	NA	21.4327	21.1296	22.1586	22.5045	NA	23.2201	23.0515	22.1455	21.8495	0.0681818	0.013773	0.0222222	3.78069	Yes	0.000497309	0.00978	-3.35	Yes	0.0277778	2.64673	0.04	3.6972	Yes	0.000797528	0.00725	-1.25	Yes	0.916667	6.83182	0.0277778	5.69353	Yes	0.0567298	0.104	0.792	No
HNRNPAB	Q99729-3	NA	NA	NA	21.8108	22.1001	NA	20.9474	20.6072	21.6405	21.7808	NA	NA	NA	21.0325	20.4438	0.0243902	5.21773	0.0222222	7.99515	Yes	0.0499424	0.082	-4.56	No	0.0277778	3.14869	0.04	4.08203	Yes	0.00134591	0.00946	-1.13	Yes	1	0.98343	0.0277778	3.25848	Yes	0.0632512	0.107	-3.04	No
HNRNPC	P07910-2	NA	28.4326	28.793	27.9479	28.1456	NA	25.3847	25.041	25.8698	26.1581	NA	25.4984	25.3416	24.8613	24.5468	0.0243902	18.6893	0.0222222	18.1233	Yes	0.0422404	0.072	0.854	No	0.0277778	6.11489	0.04	6.91599	Yes	0.00130971	0.00946	-1	Yes	0.916667	6.28574	0.0277778	5.56976	Yes	0.25426	0.281	0.37	No
HNRNPD	Q14103-3	NA	NA	NA	23.1582	23.1666	NA	22.1436	21.9918	22.791	23.0894	NA	NA	NA	21.8568	21.5556	0.0243902	1.54834	0.0222222	7.57273	Yes	0.0136201	0.0348	-5.57	Yes	0.0277778	4.44234	0.04	5.31483	Yes	0.00265597	0.0171	-1.07	Yes	1	-1.09432	0.0277778	4.22686	Yes	0.0332698	0.0744	-5.12	No
HNRNPDL	O14979-3	NA	NA	NA	20.5927	20.9115	NA	NA	NA	NA	NA	NA	NA	NA	NA	NA	0.0243902	7.29544	0.0222222	9.65218	Yes	0.0118097	0.0331	-1.48	Yes	NA	NA	NA	NA	NA	NA	NA	NA	NA	NA	NA	NA	NA	NA	NA	NA	NA	NA
HNRNPF	P52597	NA	21.5406	21.7891	21.9538	22.1612	NA	22.0328	21.7842	21.8115	22.2014	NA	22.4852	22.6175	21.3436	21.2899	0.0243902	4.26086	0.0222222	4.65353	Yes	0.698646	0.714	-0.105	No	0.0277778	4.07356	0.04	4.17146	Yes	0.0767434	0.138	-0.297	No	0.916667	4.33948	0.0277778	3.10493	Yes	0.0572352	0.104	0.888	No
HNRNPH1	P31943	NA	23.7849	23.8547	24.4115	24.6762	NA	24.4135	24.2971	24.3319	24.3634	NA	25.1542	24.9927	24.0019	23.603	0.0243902	15.7006	0.0222222	16.4246	Yes	0.135556	0.178	-0.436	No	0.0277778	5.4043	0.04	5.39663	Yes	0.332477	0.414	-0.191	No	0.916667	8.0274	0.0277778	6.75637	Yes	0.0419623	0.0855	0.925	No
HNRNPH3	P31942-2	NA	20.8129	NA	22.1871	22.7109	NA	21.5482	21.6692	22.5047	22.2246	NA	23.2621	22.845	21.9205	21.595	0.0243902	1.31061	0.0222222	5.62414	Yes	0.0691309	0.103	-2.75	No	0.0277778	2.35649	0.0606061	3.11242	Yes	0.0469644	0.109	-0.955	No	0.916667	6.85105	0.0277778	5.55517	Yes	0.0441215	0.0872	0.95	No
HNRNPK	P61978-3	NA	21.9767	21.5541	22.9715	23.1482	NA	22.0261	21.6881	22.6966	23.0511	NA	22.3595	22.0534	22.1542	22.1052	0.0243902	9.08658	0.0222222	10.3811	Yes	0.0209983	0.0483	-1.01	Yes	0.0277778	2.93412	0.04	3.95082	Yes	0.000824781	0.00725	-1.22	Yes	1	3.26061	0.0277778	3.18392	Yes	0.399202	0.409	-0.27	No
HNRNPL	P14866	NA	20.8121	20.3363	23.1471	23.3481	NA	21.9601	21.5845	23.2247	23.5017	NA	22.5151	22.2377	22.6999	22.7122	0.0243902	4.78725	0.0222222	7.4607	Yes	0.00149369	0.0106	-2.39	Yes	0.0277778	2.39537	0.04	3.98627	Yes	0.000196452	0.00693	-1.79	Yes	0.916667	4.64455	0.0277778	4.97417	Yes	0.0950731	0.133	-0.676	No
HNRNPM	P52272-2	NA	24.0459	24.149	24.156	24.0143	16.8927	23.5705	23.2823	23.2057	23.4804	NA	23.9759	23.9509	22.2152	22.3806	0.0243902	7.61045	0.0222222	7.59814	Yes	0.316191	0.373	0.3	No	0.0277778	6.53367	0.04	6.45031	Yes	0.33023	0.414	-0.115	No	0.916667	7.33548	0.0277778	5.66999	Yes	0.0237493	0.0602	1.32	No
HNRNPR	O43390	NA	19.7149	NA	20.6459	21.4291	NA	22.0913	21.6872	23.5984	23.7329	NA	NA	NA	21.7033	20.7238	0.0465116	0.334181	0.0222222	2.55431	Yes	0.0391662	0.072	-1.57	No	0.0277778	3.49005	0.04	5.26646	Yes	0.000232663	0.00693	-1.98	Yes	1	-1.00562	0.0277778	1.89952	Yes	0.053618	0.101	-6.15	No
HNRNPU	Q00839	20.144	25.1803	25.0696	24.1809	24.189	27.244	27.595	27.307	27.6768	27.8544	24.9469	24.1271	24.3683	25.4604	25.2343	0.0243902	4.98102	0.0222222	4.041	Yes	0.00807479	0.031	1.23	Yes	0.0865385	0.206972	0.66129	0.521586	No	0.0146072	0.0555	-0.513	No	1	-0.699237	0.277778	0.400453	No	0.0185036	0.0524	-1.45	No
HNRNPUL2	Q1KMD3	NA	20.4415	20.4435	NA	NA	NA	20.7895	20.6413	20.298	20.2403	NA	NA	NA	NA	NA	0.0243902	1.89695	0.0222222	0.945133	Yes	0.0226118	0.0495	1.2	Yes	0.0625	1.66044	0.230769	1.21418	Yes	0.264186	0.342	0.248	No	NA	NA	NA	NA	NA	NA	NA	NA	NA
HP1BP3	Q5SSJ5	NA	NA	NA	NA	NA	20.7387	21.638	21.5924	19.7987	20.2389	NA	NA	NA	NA	NA	NA	NA	NA	NA	NA	NA	NA	NA	NA	0.0625	0.876521	1	-0.719891	No	0.00284931	0.0175	1.4	Yes	NA	NA	NA	NA	NA	NA	NA	NA	NA
IGF2BP1	Q9NZI8	NA	NA	NA	NA	NA	NA	21.371	20.7327	20.9603	21.2041	NA	NA	NA	20.4906	19.4672	NA	NA	NA	NA	NA	NA	NA	NA	NA	0.0277778	2.62235	0.0857143	2.65267	Yes	0.197775	0.275	-0.229	No	1	-4.65987	0.421053	0.211228	No	0.265683	0.29	-5.98	No
IGF2BP3	O00425	NA	20.1947	19.5605	19.6406	20.3171	21.7126	22.7292	22.6636	22.1305	22.6036	20.8741	NA	NA	21.8015	21.4528	0.0243902	4.40331	0.0222222	4.5045	Yes	0.630845	0.66	0.187	No	0.0625	0.983799	0.5	0.654417	No	0.497778	0.569	0.131	No	1	-5.04341	0.0851064	0.753043	No	0.142888	0.176	-4.88	No
IGHG1	P01857	NA	NA	NA	NA	NA	22.8543	22.694	22.5112	22.5212	22.7031	NA	NA	NA	NA	NA	NA	NA	NA	NA	NA	NA	NA	NA	NA	1	-0.251689	1	-0.242172	No	0.190425	0.267	-0.208	No	NA	NA	NA	NA	NA	NA	NA	NA	NA
ILF2	Q12905	NA	NA	NA	NA	NA	NA	20.0055	19.6875	NA	20.3192	NA	NA	NA	NA	NA	NA	NA	NA	NA	NA	NA	NA	NA	NA	0.0625	0.734703	1	0.439931	No	0.394832	0.464	1.76	No	NA	NA	NA	NA	NA	NA	NA	NA	NA
ILF3	Q12906	NA	23.3055	23.4243	21.7529	21.9381	22.1983	23.2196	22.8216	22.9162	23.3185	21.3023	20.5879	20.8235	22.3733	21.97	0.0243902	7.46774	0.0222222	5.94833	Yes	0.00237665	0.013	1.81	Yes	0.0625	0.822312	0.272727	0.919052	No	0.0653971	0.126	-0.295	No	1	-0.596656	0.0851064	0.86931	No	0.0106803	0.0378	-1.81	Yes
KHDRBS1	Q07666	NA	NA	NA	NA	NA	NA	NA	NA	20.323	20.4662	NA	NA	NA	NA	NA	NA	NA	NA	NA	NA	NA	NA	NA	NA	0.0784314	0.223838	0.146341	1.91048	No	0.000717236	0.00725	-1.54	Yes	NA	NA	NA	NA	NA	NA	NA	NA	NA
KHSRP	Q92945	NA	20.8307	20.3052	23.5368	23.7872	NA	20.9112	20.3731	22.7981	23.2236	NA	20.7317	20.1171	21.9283	21.7037	0.0243902	7.07729	0.0222222	10.1713	Yes	0.00100622	0.00978	-2.81	Yes	0.0277778	3.06743	0.04	5.43616	Yes	0.000164147	0.00693	-2.57	Yes	1	1.24534	0.0277778	2.63694	Yes	0.0122249	0.0416	-1.74	Yes
KIAA0020	Q15397	NA	NA	NA	NA	NA	22.1142	21.4264	21.6771	21.1579	21.1903	NA	NA	NA	NA	NA	NA	NA	NA	NA	NA	NA	NA	NA	NA	1	-0.56239	1	-0.940055	No	0.562877	0.618	0.179	No	NA	NA	NA	NA	NA	NA	NA	NA	NA
KIF23	Q02241-3	NA	NA	NA	NA	NA	19.6392	NA	NA	18.9015	19.5846	NA	NA	NA	NA	NA	NA	NA	NA	NA	NA	NA	NA	NA	NA	1	-0.576318	1	-0.396098	No	0.175051	0.248	-1.06	No	NA	NA	NA	NA	NA	NA	NA	NA	NA
KMT2A	Q03164-2	NA	NA	NA	NA	NA	20.2821	20.4586	20.2656	19.7929	20.0542	NA	NA	NA	NA	NA	NA	NA	NA	NA	NA	NA	NA	NA	NA	0.149606	0.080036	1	-0.358534	No	0.128785	0.197	0.24	No	NA	NA	NA	NA	NA	NA	NA	NA	NA
KRI1	Q8N9T8	NA	NA	NA	NA	NA	20.4712	21.2006	20.7578	20.2055	20.4553	NA	NA	NA	NA	NA	NA	NA	NA	NA	NA	NA	NA	NA	NA	0.0625	0.508023	1	-0.140782	No	0.0170601	0.0566	0.45	No	NA	NA	NA	NA	NA	NA	NA	NA	NA
LARP1	Q6PKG0	NA	NA	NA	NA	NA	22.0305	22.5287	22.1128	21.8882	22.5218	20.4309	NA	NA	21.6207	21.9597	NA	NA	NA	NA	NA	NA	NA	NA	NA	0.0714286	0.290257	1	0.174516	No	0.657476	0.718	-0.0829	No	1	-3.65464	0.0526316	1.3593	No	0.075381	0.116	-4.02	No
LARP7	Q4G0J3-3	NA	NA	NA	NA	NA	NA	20.152	19.728	NA	NA	NA	NA	NA	NA	NA	NA	NA	NA	NA	NA	NA	NA	NA	NA	0.0625	1.29194	1	-0.919411	No	0.0305651	0.0824	1.2	No	NA	NA	NA	NA	NA	NA	NA	NA	NA
LRPPRC	P42704	NA	NA	NA	NA	NA	22.7127	NA	NA	22.7215	22.1666	NA	NA	NA	NA	NA	NA	NA	NA	NA	NA	NA	NA	NA	NA	1	-3.84724	1	-0.268716	No	0.00311802	0.018	-4.01	Yes	NA	NA	NA	NA	NA	NA	NA	NA	NA
LTV1	Q96GA3	NA	NA	NA	NA	NA	21.6804	21.7464	21.8848	20.5191	20.7017	21.8051	NA	NA	21.8361	21.3245	NA	NA	NA	NA	NA	NA	NA	NA	NA	0.130435	0.135206	1	-1.07001	No	0.017278	0.0566	1.01	No	1	-5.73994	0.410714	-0.224786	No	0.00434823	0.0274	-5.96	Yes
LYAR	Q9NX58	NA	NA	NA	NA	NA	20.5033	20.8229	20.3513	NA	19.7027	NA	NA	NA	NA	NA	NA	NA	NA	NA	NA	NA	NA	NA	NA	0.144	0.0838227	1	-1.76185	No	0.0893029	0.152	1.74	No	NA	NA	NA	NA	NA	NA	NA	NA	NA
MAP7D1	Q3KQU3-2	NA	NA	NA	NA	NA	NA	21.0917	20.5637	NA	20.0899	NA	NA	NA	NA	NA	NA	NA	NA	NA	NA	NA	NA	NA	NA	0.0277778	4.2683	0.0606061	2.92691	Yes	0.103885	0.17	1.55	No	NA	NA	NA	NA	NA	NA	NA	NA	NA
MATR3	P43243	NA	22.8049	23.0887	22.9459	23.0441	NA	22.5007	22.0417	22.1597	22.3747	NA	22.7325	22.8337	21.5452	21.3959	0.0243902	9.75579	0.0222222	9.804	Yes	0.412215	0.451	0.24	No	0.0277778	4.51427	0.04	4.51027	Yes	0.150872	0.221	-0.195	No	1	3.51146	0.0277778	2.19893	Yes	0.0422696	0.0855	0.966	No
MEPCE	Q7L2J0	NA	NA	NA	NA	NA	21.5234	21.9311	21.7051	20.4139	21.1267	22.2439	NA	NA	21.4901	21.6341	NA	NA	NA	NA	NA	NA	NA	NA	NA	0.0714286	0.294658	1	-0.753157	No	0.0214359	0.0663	0.849	No	1	-10.3824	1	-0.681798	No	0.0995977	0.137	-3.32	No
MKI67	P46013	NA	NA	NA	NA	NA	22.2002	22.0844	21.4778	21.3543	21.926	22.2825	NA	NA	21.5587	21.5593	NA	NA	NA	NA	NA	NA	NA	NA	NA	1	-0.419052	1	-0.55999	No	0.76292	0.806	-0.0577	No	1	-8.21963	1	-0.723553	No	0.000181992	0.00415	-9.19	Yes
MYBBP1A	Q9BQG0	NA	NA	NA	NA	NA	21.848	23.1942	22.7726	21.4037	21.7044	NA	NA	NA	NA	NA	NA	NA	NA	NA	NA	NA	NA	NA	NA	0.0625	1.13536	1	-0.294007	No	0.000712687	0.00725	1.23	Yes	NA	NA	NA	NA	NA	NA	NA	NA	NA
MYH10	P35580	NA	NA	NA	NA	NA	NA	20.1669	19.7206	NA	NA	NA	NA	NA	NA	NA	NA	NA	NA	NA	NA	NA	NA	NA	NA	0.0625	1.69246	1	-0.326621	Yes	0.1011	0.167	1.89	No	NA	NA	NA	NA	NA	NA	NA	NA	NA
NAT10	Q9H0A0	NA	NA	NA	NA	NA	21.6574	21.7549	21.7606	21.4582	21.4673	19.7127	NA	NA	19.1548	19.0244	NA	NA	NA	NA	NA	NA	NA	NA	NA	0.141667	0.100341	1	-0.194666	No	0.66748	0.724	0.0963	No	1	-3.11422	1	-0.623017	No	0.109295	0.145	-2.52	No
NCL	P19338	NA	NA	NA	20.7457	20.4024	NA	20.8137	20.4915	21.9378	22.1842	NA	NA	NA	22.6693	22.3138	0.0243902	0.65661	0.0222222	2.86761	Yes	0.0334285	0.0649	-2.35	No	0.0277778	4.86205	0.04	6.27043	Yes	0.000303661	0.00699	-1.61	Yes	1	-3.0783	0.0277778	3.03469	Yes	0.00119398	0.0128	-5.02	Yes
NKRF	O15226	NA	NA	NA	NA	NA	20.4363	20.4429	20.0092	20.1874	20.1778	20.6821	NA	NA	19.8631	20.0281	NA	NA	NA	NA	NA	NA	NA	NA	NA	0.0865385	-0.210263	1	-0.253759	No	0.368381	0.439	-0.155	No	1	-4.07984	1	-0.736512	No	0.150802	0.183	-3.27	No
NOC3L	Q8WTT2	NA	NA	NA	NA	NA	NA	19.7932	20.7619	NA	NA	NA	NA	NA	NA	NA	NA	NA	NA	NA	NA	NA	NA	NA	NA	0.0625	1.10243	1	-0.570463	No	0.0159622	0.0555	2.59	No	NA	NA	NA	NA	NA	NA	NA	NA	NA
NOM1	Q5C9Z4	NA	NA	NA	NA	NA	20.9144	21.2877	21.5383	19.9262	20.4537	NA	NA	NA	NA	NA	NA	NA	NA	NA	NA	NA	NA	NA	NA	0.0625	0.498605	1	-0.72442	No	0.0306022	0.0824	1.02	No	NA	NA	NA	NA	NA	NA	NA	NA	NA
NONO	Q15233-2	NA	NA	NA	22.3067	22.0664	NA	21.5529	20.2369	21.3709	21.5881	NA	NA	NA	21.2446	21.2585	0.0243902	8.2553	0.0222222	12.571	Yes	0.000758448	0.00978	-3.44	Yes	0.0277778	2.55149	0.0606061	3.13611	Yes	0.125686	0.196	-0.783	No	1	-2.31441	0.0277778	1.93478	Yes	0.00072544	0.0123	-7.89	Yes
NOP2	P46087	NA	NA	NA	NA	NA	21.4378	21.6423	21.4554	20.7731	20.9026	21.9748	NA	NA	19.8192	19.0427	NA	NA	NA	NA	NA	NA	NA	NA	NA	0.141667	0.111109	1	-0.599913	No	0.0264872	0.0763	0.512	No	1	-6.22082	1	-2.54391	No	0.1107	0.145	-5.1	No
NOP56	O00567	NA	NA	NA	NA	NA	22.6423	22.5972	22.1606	21.7986	21.874	22.5811	NA	NA	21.6364	21.5922	NA	NA	NA	NA	NA	NA	NA	NA	NA	1	-0.263374	1	-0.80598	No	0.0657834	0.126	0.344	No	1	-5.25684	1	-0.966806	No	0.156568	0.187	-7.92	No
NOP58	Q9Y2X3	NA	NA	NA	NA	NA	21.441	21.3468	20.9916	20.3754	20.9666	NA	NA	NA	NA	NA	NA	NA	NA	NA	NA	NA	NA	NA	NA	1	-0.271783	1	-0.770038	No	0.143653	0.214	0.3	No	NA	NA	NA	NA	NA	NA	NA	NA	NA
NSD1	Q96L73-2	NA	NA	NA	NA	NA	20.4614	20.5664	20.2791	NA	19.4997	NA	NA	NA	NA	NA	NA	NA	NA	NA	NA	NA	NA	NA	NA	0.166667	-0.0386588	1	-1.88051	No	0.0538245	0.114	1.49	No	NA	NA	NA	NA	NA	NA	NA	NA	NA
NUMA1	Q14980-2	NA	NA	NA	NA	NA	21.6372	21.7623	21.1492	20.519	21.0949	21.646	NA	NA	20.2803	19.9419	NA	NA	NA	NA	NA	NA	NA	NA	NA	0.0934579	-0.181452	1	-0.830241	No	0.0793052	0.141	0.45	No	1	-5.81907	1	-1.53493	No	0.252649	0.281	-3.96	No
PARP1	P09874	NA	23.2584	23.2529	22.0996	22.702	23.6156	24.4413	23.9676	23.7792	24.2245	24.4169	21.5382	19.9974	24.1066	23.9225	0.0243902	5.68479	0.0222222	4.82995	Yes	0.0177987	0.0431	1.14	Yes	0.0625	0.588847	0.938462	0.386229	No	0.97623	0.986	0.00395	No	1	-3.64906	1	-0.402298	No	0.0103753	0.0378	-3.59	Yes
PC	P11498	NA	NA	NA	NA	NA	21.5834	21.4056	21.3654	19.9385	19.5198	NA	NA	NA	NA	NA	NA	NA	NA	NA	NA	NA	NA	NA	NA	1	-0.197891	1	-1.85426	No	0.0159366	0.0555	1.46	No	NA	NA	NA	NA	NA	NA	NA	NA	NA
PDCD11	Q14690	NA	NA	NA	NA	NA	22.1298	21.9617	21.5379	21.6298	22.1354	22.1241	NA	NA	21.7428	22.0868	NA	NA	NA	NA	NA	NA	NA	NA	NA	1	-0.380013	1	-0.24722	No	0.0812613	0.142	-0.331	No	1	-4.19671	1	-0.209329	No	0.0655813	0.107	-6.08	No
PDS5B	Q9NTI5	NA	NA	NA	NA	NA	20.3279	20.141	19.9936	19.7736	20.2611	NA	NA	NA	NA	NA	NA	NA	NA	NA	NA	NA	NA	NA	NA	1	-0.260691	1	-0.310597	No	0.400153	0.467	-0.149	No	NA	NA	NA	NA	NA	NA	NA	NA	NA
PHF3	Q92576-2	NA	NA	NA	NA	NA	20.1796	20.086	19.5672	NA	20.251	NA	NA	NA	NA	NA	NA	NA	NA	NA	NA	NA	NA	NA	NA	1	-0.353015	1	-0.866746	No	0.510893	0.58	0.673	No	NA	NA	NA	NA	NA	NA	NA	NA	NA
PHF8	Q9UPP1-4	NA	NA	NA	NA	NA	NA	20.3802	19.2526	NA	NA	NA	NA	NA	NA	NA	NA	NA	NA	NA	NA	NA	NA	NA	NA	0.0625	1.79912	0.606557	0.567234	Yes	0.0676718	0.126	1.39	No	NA	NA	NA	NA	NA	NA	NA	NA	NA
POP1	Q99575	NA	NA	NA	NA	NA	20.704	20.7223	20.4299	20.5886	20.8334	NA	NA	NA	NA	NA	NA	NA	NA	NA	NA	NA	NA	NA	NA	0.141667	-0.12783	1	0.00700908	No	0.0405643	0.1	-0.334	No	NA	NA	NA	NA	NA	NA	NA	NA	NA
PRKDC	P78527-2	NA	NA	NA	NA	NA	19.3815	20.9385	20.466	NA	18.9765	NA	NA	NA	NA	NA	NA	NA	NA	NA	NA	NA	NA	NA	NA	0.0625	1.3208	1	-0.680036	No	0.00188019	0.0126	1.89	Yes	NA	NA	NA	NA	NA	NA	NA	NA	NA
PTBP1	P26599	NA	19.025	18.6475	22.3905	23.3105	NA	19.7389	19.7774	22.2582	22.6067	NA	18.7317	NA	21.3657	21.3287	0.0243902	2.52846	0.0222222	6.54268	Yes	0.00106303	0.00978	-3.73	Yes	0.0674157	0.417102	0.0606061	3.09138	Yes	0.000387121	0.00716	-2.87	Yes	1	-0.44558	0.0277778	1.72822	Yes	0.0142268	0.0465	-3.91	Yes
RALY	Q9UKM9-2	NA	22.9394	23.3324	23.4377	23.4675	NA	19.039	19.763	21.1637	21.76	NA	NA	NA	NA	NA	0.0243902	13.8812	0.0222222	14.1979	Yes	0.925008	0.925	-0.0289	No	0.0625	0.686322	0.0857143	2.74719	Yes	0.0130141	0.0517	-2.26	No	NA	NA	NA	NA	NA	NA	NA	NA	NA
RBBP6	Q7Z6E9	NA	NA	NA	NA	NA	19.914	20.3607	19.6326	19.6402	20.259	NA	NA	NA	NA	NA	NA	NA	NA	NA	NA	NA	NA	NA	NA	0.144	0.0826383	1	0.0356194	No	0.529279	0.585	-0.152	No	NA	NA	NA	NA	NA	NA	NA	NA	NA
RBM14	Q96PK6	NA	NA	21.1504	21.1399	21.0752	NA	21.3003	20.9388	20.7148	20.6266	NA	21.6391	21.3377	20.4889	NA	0.0243902	4.00984	0.0222222	5.47724	Yes	0.35742	0.411	-1.58	No	0.0277778	3.33527	0.0606061	2.88644	Yes	0.233848	0.308	0.25	No	1	2.30847	0.457627	0.00899888	No	0.136689	0.173	1.8	No
RBM15	Q96T37-4	NA	NA	NA	NA	NA	20.3607	20.9996	20.5765	20.2252	20.5236	NA	NA	NA	20.2805	20.308	NA	NA	NA	NA	NA	NA	NA	NA	NA	0.0674157	0.427366	1	0.013727	No	0.108539	0.176	0.215	No	1	-2.12293	0.0769231	1.1349	No	0.00484323	0.0274	-3.23	Yes
RBM25	P49756	NA	NA	NA	NA	NA	21.532	NA	20.9896	21.1897	21.4937	NA	NA	NA	21.5904	21.8573	NA	NA	NA	NA	NA	NA	NA	NA	NA	1	-1.44341	1	-0.190321	No	0.174659	0.248	-1.36	No	1	-3.34756	0.0277778	3.85751	Yes	0.0240883	0.0602	-9.85	No
RBM28	Q9NW13	NA	NA	NA	NA	NA	20.702	21.6187	21.5891	20.2278	20.3414	NA	NA	NA	NA	NA	NA	NA	NA	NA	NA	NA	NA	NA	NA	0.0625	0.901856	1	-0.417453	No	0.00611036	0.0309	1.12	Yes	NA	NA	NA	NA	NA	NA	NA	NA	NA
RBM39	Q14498-3	NA	NA	NA	NA	NA	20.1248	21.2938	21.0951	20.0834	20.0457	NA	NA	NA	NA	NA	NA	NA	NA	NA	NA	NA	NA	NA	NA	0.0625	1.06968	1	-0.0602244	No	0.00951832	0.0418	0.931	Yes	NA	NA	NA	NA	NA	NA	NA	NA	NA
RBMX	P38159	NA	19.9589	NA	20.3752	20.7443	NA	20.2928	19.8393	20.1708	20.4518	NA	20.7369	20.1052	21.0121	20.7447	0.0243902	6.79187	0.0222222	7.98295	Yes	0.125529	0.175	-0.721	No	0.0277778	3.52585	0.04	3.77116	Yes	0.018147	0.0583	-0.444	No	1	1.14634	0.0277778	1.60369	Yes	0.0890266	0.13	-0.804	No
RFC1	P35251-2	NA	NA	NA	NA	NA	20.5338	20.5515	20.3926	20.0002	20.2153	20.7626	NA	NA	20.092	20.0088	NA	NA	NA	NA	NA	NA	NA	NA	NA	0.161538	-0.0617998	1	-0.426123	No	0.282611	0.36	0.166	No	1	-4.34248	1	-0.712162	No	0.0688762	0.108	-5.44	No
RPS2	P15880	NA	NA	NA	NA	NA	NA	22.336	21.9327	23.8535	23.814	NA	NA	NA	21.4436	21.2938	NA	NA	NA	NA	NA	NA	NA	NA	NA	0.0277778	3.19259	0.04	4.89201	Yes	0.000798768	0.00725	-1.9	Yes	1	-1.11972	0.0277778	2.193	Yes	0.00145265	0.0137	-4.79	Yes
RPS23	P62266	NA	NA	NA	NA	NA	19.1189	20.2295	19.9353	19.9239	20.2873	NA	NA	NA	20.0798	19.8474	NA	NA	NA	NA	NA	NA	NA	NA	NA	0.0625	0.963539	0.230769	0.986723	No	0.119918	0.189	-0.222	No	0.916667	-4.40348	0.0851064	0.8334	No	0.0207899	0.0552	-2.63	No
RPS6	P62753	NA	NA	NA	NA	NA	NA	21.1542	20.8285	20.6207	20.8858	NA	NA	NA	NA	NA	NA	NA	NA	NA	NA	NA	NA	NA	NA	0.0277778	3.83244	0.04	3.59436	Yes	0.710422	0.765	0.0394	No	NA	NA	NA	NA	NA	NA	NA	NA	NA
RPS8	P62241	NA	NA	NA	NA	NA	20.5831	20.9297	20.7714	20.7699	20.9917	NA	NA	NA	20.3156	20.3079	NA	NA	NA	NA	NA	NA	NA	NA	NA	0.0714286	0.267461	1	0.297732	No	0.165828	0.239	-0.229	No	1	0.650453	0.0277778	3.35716	Yes	0.0517078	0.0999	-3.7	No
RRBP1	Q9P2E9-3	NA	NA	NA	NA	NA	20.5498	20.3673	19.484	NA	19.6273	NA	NA	NA	NA	NA	NA	NA	NA	NA	NA	NA	NA	NA	NA	1	-0.624143	1	-1.75603	No	0.233938	0.308	1.69	No	NA	NA	NA	NA	NA	NA	NA	NA	NA
RRP12	Q5JTH9-2	NA	NA	NA	NA	NA	20.6409	21.7468	19.9198	NA	19.8593	NA	NA	NA	NA	NA	NA	NA	NA	NA	NA	NA	NA	NA	NA	0.0934579	0.19235	1	-2.23366	No	0.127785	0.197	1.48	No	NA	NA	NA	NA	NA	NA	NA	NA	NA
RRP1B	Q14684	NA	NA	NA	NA	NA	22.6683	23.3056	23.0821	22.2042	22.5423	NA	NA	NA	NA	NA	NA	NA	NA	NA	NA	NA	NA	NA	NA	0.0625	0.525578	1	-0.295089	No	0.00980146	0.042	0.622	Yes	NA	NA	NA	NA	NA	NA	NA	NA	NA
RSL1D1	O76021	NA	NA	NA	NA	NA	19.3205	20.2244	20.1333	NA	NA	NA	NA	NA	NA	NA	NA	NA	NA	NA	NA	NA	NA	NA	NA	0.0625	0.858343	1	-0.844293	No	0.0409141	0.1	1.23	No	NA	NA	NA	NA	NA	NA	NA	NA	NA
SAFB	Q15424-2	NA	NA	NA	NA	NA	NA	20.2402	NA	19.4193	19.5481	NA	20.7634	20.9006	19.923	NA	NA	NA	NA	NA	NA	NA	NA	NA	NA	0.0540541	1.8858	0.146341	1.98105	Yes	0.799428	0.834	-0.108	No	1	0.749507	1	-1.33872	No	0.13943	0.174	1.55	No
SAFB2	Q14151	NA	21.7156	21.7082	NA	20.7997	19.8429	21.2495	20.786	20.4914	21.0354	NA	21.8663	NA	21.2609	21.1843	0.0243902	12.1519	0.0222222	10.4512	Yes	0.0317177	0.0649	1.99	No	0.0625	1.17492	0.272727	0.920566	No	0.727136	0.778	0.0557	No	1	0.850889	0.0277778	2.80762	Yes	0.332885	0.349	-3.81	No
SERBP1	Q8NC51-4	NA	NA	NA	NA	NA	NA	NA	NA	20.8916	21.0033	NA	NA	NA	22.3164	22.3795	NA	NA	NA	NA	NA	NA	NA	NA	NA	1	-0.427572	0.190476	1.5549	No	0.000334701	0.00699	-2.22	Yes	1	-3.77463	0.0277778	3.2314	Yes	0.0302311	0.0694	-4.11	No
SF3B2	Q13435	NA	NA	NA	NA	NA	NA	NA	NA	19.9375	19.9627	NA	NA	NA	NA	NA	NA	NA	NA	NA	NA	NA	NA	NA	NA	0.0625	1.08325	0.146341	1.91283	No	0.0670897	0.126	-1.81	No	NA	NA	NA	NA	NA	NA	NA	NA	NA
SFPQ	P23246	NA	20.9741	NA	23.5536	23.6434	NA	21.5199	21.4995	23.0437	23.4615	NA	22.5357	NA	23.0477	22.9165	0.0243902	4.53643	0.0222222	9.76086	Yes	0.0591818	0.0939	-4.53	No	0.0277778	2.54613	0.04	4.28901	Yes	0.00109219	0.00912	-1.94	Yes	1	2.88352	0.0277778	4.86545	Yes	0.165168	0.195	-2.54	No
SMARCA4	P51532-5	NA	NA	NA	NA	NA	20.5441	20.1774	19.7153	19.7405	NA	NA	NA	NA	NA	NA	NA	NA	NA	NA	NA	NA	NA	NA	NA	1	-0.597722	1	-1.63113	No	0.33814	0.418	0.99	No	NA	NA	NA	NA	NA	NA	NA	NA	NA
SNRNP200	O75643	NA	NA	NA	NA	NA	NA	19.7673	18.9236	NA	19.1326	NA	NA	NA	NA	NA	NA	NA	NA	NA	NA	NA	NA	NA	NA	0.0625	1.53524	0.230769	1.28039	No	0.232574	0.308	0.519	No	NA	NA	NA	NA	NA	NA	NA	NA	NA
SON	P18583-6	NA	NA	NA	NA	NA	20.0727	21.423	20.8249	19.9916	20.528	19.5308	NA	NA	20.347	19.8155	NA	NA	NA	NA	NA	NA	NA	NA	NA	0.0625	1.05123	1	0.187082	No	0.0235804	0.0695	0.665	No	1	-1.85629	0.156863	0.550523	No	0.0103079	0.0378	-2.59	Yes
SRP72	O76094	NA	NA	NA	NA	NA	20.8687	21.9615	21.882	20.6869	20.9408	19.6769	NA	NA	20.1195	20.1987	NA	NA	NA	NA	NA	NA	NA	NA	NA	0.0625	1.05305	1	-0.0548232	No	0.00695701	0.0334	0.909	Yes	1	-2.09871	0.230769	0.482191	No	0.0162201	0.051	-6.88	No
SRPK1	Q96SB4	NA	NA	NA	NA	NA	21.5924	21.6325	21.4874	21.799	22.7773	NA	NA	NA	NA	NA	NA	NA	NA	NA	NA	NA	NA	NA	NA	0.172932	-0.0324186	0.482759	0.695779	No	0.0499489	0.11	-0.927	No	NA	NA	NA	NA	NA	NA	NA	NA	NA
SRRM2	Q9UQ35	NA	NA	NA	NA	NA	21.4797	21.9937	21.2842	21.0251	21.7318	21.9807	NA	NA	21.3634	21.3353	NA	NA	NA	NA	NA	NA	NA	NA	NA	0.109091	0.159292	1	-0.101242	No	0.807853	0.838	0.0619	No	1	-3.96155	1	-0.631407	No	0.000138449	0.00415	-7.05	Yes
TARDBP	Q13148	NA	NA	20.8395	22.6408	22.7805	NA	21.6499	21.6618	22.3279	22.3018	NA	22.5209	22.728	21.7115	21.3785	0.0243902	3.65593	0.0222222	8.39083	Yes	0.0338378	0.0649	-2.46	No	0.0277778	4.05414	0.04	4.71314	Yes	0.0237151	0.0695	-0.858	No	0.916667	5.77458	0.0277778	4.69511	Yes	0.0956214	0.133	0.733	No
THOC2	Q8NI27	NA	NA	NA	NA	NA	20.9847	20.6448	20.1433	20.2111	20.659	NA	NA	NA	NA	NA	NA	NA	NA	NA	NA	NA	NA	NA	NA	1	-0.590673	1	-0.549695	No	0.149172	0.22	-0.24	No	NA	NA	NA	NA	NA	NA	NA	NA	NA
THRAP3	Q9Y2W1	NA	NA	NA	NA	NA	21.6497	22.7966	22.5629	21.6181	21.9103	20.9319	NA	NA	18.6444	18.9565	NA	NA	NA	NA	NA	NA	NA	NA	NA	0.0625	1.03002	1	0.114525	No	0.00564272	0.0303	0.717	Yes	1	-2.60397	1	-2.13145	No	0.0908651	0.131	-3.11	No
TIAL1	Q01085-2	NA	NA	NA	21.8732	22.0844	NA	NA	NA	21.4201	22.1236	NA	NA	NA	NA	NA	0.0243902	-0.934204	0.0222222	4.16863	Yes	0.00253593	0.013	-3.96	Yes	0.0714286	0.32724	0.0606061	3.16125	Yes	0.000510208	0.00716	-2.96	Yes	NA	NA	NA	NA	NA	NA	NA	NA	NA
TOP1	P11387	NA	NA	NA	NA	NA	20.3043	20.7057	20.8103	20.3414	NA	NA	NA	NA	NA	NA	NA	NA	NA	NA	NA	NA	NA	NA	NA	0.0674157	0.453736	0.230769	-1.25877	No	0.268133	0.344	1.06	No	NA	NA	NA	NA	NA	NA	NA	NA	NA
TRIP12.1	Q14669-3	NA	NA	NA	NA	NA	20.1502	20.4375	20.3022	19.5921	19.7723	NA	NA	NA	NA	NA	NA	NA	NA	NA	NA	NA	NA	NA	NA	0.0784314	0.219656	1	-0.467974	No	0.0335912	0.0869	0.489	No	NA	NA	NA	NA	NA	NA	NA	NA	NA
TTF1	Q15361	NA	NA	NA	NA	NA	NA	20.6299	20.665	NA	NA	NA	NA	NA	NA	NA	NA	NA	NA	NA	NA	NA	NA	NA	NA	0.0277778	2.90834	1	0.337462	Yes	0.00580838	0.0303	2.37	Yes	NA	NA	NA	NA	NA	NA	NA	NA	NA
TUBA1C	Q9BQE3	NA	NA	NA	NA	NA	21.3706	22.0053	21.6255	21.6256	21.8873	NA	21.5048	NA	21.7398	21.1993	NA	NA	NA	NA	NA	NA	NA	NA	NA	0.0674157	0.444788	0.938462	0.385862	No	0.233218	0.308	-0.14	No	0.916667	-4.37837	0.0277778	1.48148	No	0.245599	0.281	-2.37	No
TUBB	P07437	NA	NA	NA	NA	NA	NA	19.8513	19.6855	19.2644	NA	NA	NA	NA	NA	NA	NA	NA	NA	NA	NA	NA	NA	NA	NA	0.0674157	0.454969	1	-0.432485	No	0.214868	0.294	0.888	No	NA	NA	NA	NA	NA	NA	NA	NA	NA
U2AF2	P26368-2	NA	NA	NA	20.706	20.7202	NA	NA	NA	21.3119	21.3701	NA	NA	NA	20.4391	20.6221	0.0243902	1.89958	0.0222222	5.20842	Yes	0.00896001	0.0317	-1.59	Yes	1	-0.178937	0.138889	2.30792	No	0.000189565	0.00693	-2.43	Yes	1	-1.2414	0.0277778	4.23416	Yes	0.0264265	0.0639	-4.33	No
U2SURP	O15042	NA	NA	NA	NA	NA	21.649	22.051	21.53	21.1654	21.8754	NA	NA	NA	NA	NA	NA	NA	NA	NA	NA	NA	NA	NA	NA	0.125	0.141528	1	-0.128593	No	0.747065	0.795	0.0715	No	NA	NA	NA	NA	NA	NA	NA	NA	NA
UBA52	P62987	NA	NA	NA	NA	NA	NA	NA	21.2004	21.459	21.3797	NA	NA	NA	NA	NA	NA	NA	NA	NA	NA	NA	NA	NA	NA	1	1.15484	0.0606061	2.94867	Yes	0.243852	0.318	-2.19	No	NA	NA	NA	NA	NA	NA	NA	NA	NA
USP36	Q9P275	NA	NA	NA	NA	NA	18.3569	21.0447	18.9097	NA	18.2552	NA	NA	NA	NA	NA	NA	NA	NA	NA	NA	NA	NA	NA	NA	0.0625	1.62028	1	0.292979	Yes	0.143426	0.214	1.4	No	NA	NA	NA	NA	NA	NA	NA	NA	NA
WHSC1	O96028	NA	NA	NA	NA	NA	20.9008	21.6042	20.844	20.3101	20.7522	21.0868	NA	NA	19.8601	20.0874	NA	NA	NA	NA	NA	NA	NA	NA	NA	0.0714286	0.323302	1	-0.369653	No	0.0746281	0.135	0.494	No	1	-2.57992	1	-1.11302	No	0.00681725	0.0305	-3.67	Yes
YBX1	P67809	NA	NA	NA	NA	NA	NA	NA	NA	22.2821	22.1742	NA	NA	NA	21.6424	21.3489	NA	NA	NA	NA	NA	NA	NA	NA	NA	1	-0.132843	0.04	3.33906	Yes	0.000749763	0.00725	-3.96	Yes	1	-4.50922	0.0277778	1.49711	No	0.0393797	0.0837	-6.69	No
ZBTB11	O95625	NA	NA	NA	NA	NA	20.7513	20.3441	19.9755	20.0795	20.1842	NA	NA	NA	NA	NA	NA	NA	NA	NA	NA	NA	NA	NA	NA	1	-0.591542	1	-0.619442	No	0.232235	0.308	-0.171	No	NA	NA	NA	NA	NA	NA	NA	NA	NA
ZC3H11A	O75152	NA	NA	NA	NA	NA	19.6876	19.9675	19.5536	19.7005	20.1422	NA	NA	NA	NA	NA	NA	NA	NA	NA	NA	NA	NA	NA	NA	0.149606	0.0728825	1	0.233732	No	0.0484018	0.109	-0.36	No	NA	NA	NA	NA	NA	NA	NA	NA	NA
ZC3H13.1	Q5T200-2	NA	NA	NA	NA	NA	21.4321	21.0292	20.6904	20.5164	21.2692	22.6068	NA	NA	21.2761	21.1263	NA	NA	NA	NA	NA	NA	NA	NA	NA	1	-0.57225	1	-0.539236	No	0.345009	0.421	-0.232	No	1	-5.96474	1	-1.40555	No	0.00358704	0.0261	-2.7	Yes
ZC3H18	Q86VM9	NA	NA	NA	NA	NA	NA	19.7213	19.1055	19.4073	NA	NA	NA	NA	NA	NA	NA	NA	NA	NA	NA	NA	NA	NA	NA	0.0625	1.00034	1	-0.0824477	No	0.518015	0.585	0.456	No	NA	NA	NA	NA	NA	NA	NA	NA	NA
ZC3HAV1	Q7Z2W4-3	NA	NA	NA	NA	NA	NA	NA	NA	19.2114	19.3058	NA	NA	NA	NA	NA	NA	NA	NA	NA	NA	NA	NA	NA	NA	0.130435	0.135366	0.303571	0.868926	No	0.0620066	0.125	-1.57	No	NA	NA	NA	NA	NA	NA	NA	NA	NA
ZCCHC6	Q5VYS8	NA	NA	NA	NA	NA	19.8468	20.3244	19.8441	19.996	20.2258	NA	NA	NA	NA	NA	NA	NA	NA	NA	NA	NA	NA	NA	NA	0.0784314	0.23749	1	0.264109	No	0.116309	0.185	-0.225	No	NA	NA	NA	NA	NA	NA	NA	NA	NA
ZFR	Q96KR1	NA	21.7643	21.3131	19.9454	20.6135	22.7133	22.1873	21.8021	22.4325	22.5752	21.757	NA	NA	21.4242	21.0391	0.0243902	9.88974	0.0222222	8.63048	Yes	0.0114421	0.0331	1.55	Yes	1	-0.718645	1	-0.209472	No	0.00569341	0.0303	-0.708	Yes	1	-6.64263	1	-0.52538	No	0.00368364	0.0261	-3.96	Yes
ZNF326	Q5BKZ1	NA	21.1768	20.2399	NA	NA	20.8151	22.0738	22.1248	20.8916	20.9795	NA	NA	NA	NA	NA	0.0243902	2.74611	0.0222222	1.92642	Yes	0.00307494	0.0141	2.85	Yes	0.0625	1.28418	1	0.120434	No	0.0149751	0.0555	0.965	No	NA	NA	NA	NA	NA	NA	NA	NA	NA
ZNF512	Q96ME7	NA	NA	NA	NA	NA	NA	20.8711	20.462	NA	NA	NA	NA	NA	NA	NA	NA	NA	NA	NA	NA	NA	NA	NA	NA	0.0625	1.74256	0.873016	-0.426711	Yes	0.0338251	0.0869	2.43	No	NA	NA	NA	NA	NA	NA	NA	NA	NA
ZNF638	Q14966	NA	NA	NA	NA	NA	23.0154	22.7465	22.4138	22.1567	22.6	22.864	NA	NA	21.8777	21.7732	NA	NA	NA	NA	NA	NA	NA	NA	NA	1	-0.435238	1	-0.637015	No	0.980309	0.986	0.00311	No	1	-8.94656	1	-1.03857	No	0.00630473	0.0305	-2.87	Yes
