## Supplementary material for "irCLIP-RNP and Re-CLIP reveal patterns of dynamic protein associations on RNA": Table S7

### Sheet: Supplementary Table 7
Supplementary Table 7: Differential enrichment results of label-free irCLIP-RNP for CAPRIN1 during stress granule formation in HEK293T cells.
List of 233 protein consistently detected in at least one UVC condition.
Selected RDAPs: FDR < 0.1 and FC > 3 against no-UV samples.
Selected RDAPs responsive to sodium arsenite treatment: FDR < 0.1 across sodium arsenite treatment and abs(log2FC) > 1 in at least one time point.
			LFQ intensities						Clipper analysis									DEP analysis
		Sodium arsenite	0min		30min		30min		0min			30min			60min			log2FC		AveExpr	F	P-value	FDR	SG-responsive RDAPs
Gene name	Protein ID	no-UV	Replicate 1	Replicate 2	Replicate 1	Replicate 2	Replicate 1	Replicate 2	FDR	logFC	RDAP	FDR	logFC	RDAP	FDR	logFC	RDAP	30min vs. 0min	60min vs. 0min
ABCF1	Q8NE71	22.807	22.8489	22.8328	22.9395	22.7929	23.0087	23.0226	0.241573	0.0339126	no	0.321212	0.0592477	no	0.305344	0.208737	no	0.0627287	0.270872	22.9076	4.84997	0.080587	0.199753	no
ABCF2	Q9UG63	20.1224	20.9364	21.1435	21.0392	21.1791	20.8418	20.718	0.0549451	0.917581	no	0.0941176	0.986787	no	0.218391	0.657546	no	0.1066	-0.163987	20.9763	3.17594	0.144014	0.265594	no
ACIN1	Q9UKV3	NA	20.093	19.8582	20.0009	19.8959	NA	NA	0.0377358	2.16963	Yes	0.101124	0.901479	no	0.220183	-0.475671	no	0.0101609	-1.09727	19.5687	44.8827	0.00143202	0.0420556	Yes
ACTA1	P68133	18.3446	18.4894	19.8379	NA	NA	18.6513	23.9084	0.0654206	0.819022	no	0.352601	0.00154311	no	0.0526316	2.93522	Yes	-1.15849	2.21225	19.4704	1.64603	0.296168	0.434008	no
AHCTF1	Q8WYP5	19.6462	19.3734	NA	19.3748	19.3164	19.6196	19.408	1	-0.818186	no	1	-0.300569	no	1	-0.132365	no	0.505406	0.732265	19.2457	2.27461	0.213665	0.343381	no
AKAP17A	Q02040	26.7176	26.9642	27.1158	27.3083	27.0861	26.8471	26.3693	0.119205	0.322393	no	0.149123	0.479572	no	0.4	-0.109425	no	0.194573	-0.335769	26.9485	4.05616	0.104051	0.22448	no
AP3D1	O14617-5	22.5655	22.8217	22.7214	22.627	22.5241	22.4551	22.3921	0.1375	0.206054	no	0.348837	0.0100576	no	1	-0.141923	no	-0.158603	-0.251929	22.5902	4.45602	0.0911306	0.210232	no
ATXN2	Q99700-2	NA	20.2807	20.2307	19.8532	19.9601	NA	NA	0.0377358	2.77282	Yes	0.0843373	1.19662	no	0.305344	-0.208041	no	-0.311615	-1.6697	19.5508	9.933	0.0253371	0.125607	no
BAZ1A	Q9NRL2	21.1366	21.3254	21.4458	21.7129	21.6362	21.8172	21.6939	0.119205	0.248972	no	0.149123	0.537882	no	0.220183	0.618901	no	0.326304	0.465977	21.6052	14.5697	0.0127423	0.0899687	no
BAZ1B	Q9UIG0-2	21.0532	21.6036	21.5968	22.5553	22.7624	22.6316	22.6415	0.0672269	0.546936	no	0.0769231	1.60561	Yes	0.105263	1.58328	no	1.09606	1.1324	22.2985	94.7848	0.000310986	0.0241533	Yes
BAZ2A	Q9UIF9-2	NA	20.314	NA	20.3849	20.5893	NA	20.5599	0.0487805	1.27301	no	0.0285714	3.7087	Yes	0.0526316	2.867	Yes	1.08988	0.436658	19.899	0.877856	0.479976	0.567688	no
BBX	Q8WY36	21.1927	21.6527	21.5774	20.7088	20.3715	19.3559	20.17	0.109375	0.422304	no	1	-0.652626	no	1	-1.42979	no	-1.03754	-1.75605	20.6394	14.1976	0.0133637	0.0901851	Yes
BCLAF1	Q9NYF8-2	20.3398	20.9983	20.6742	20.4861	20.8706	20.9652	20.4615	0.0901639	0.4964	no	0.19084	0.338493	no	0.231405	0.373499	no	-0.120513	-0.0268527	20.7426	0.143838	0.870099	0.893097	no
BLM	P54132	19.9456	19.3764	19.2441	19.258	18.5817	NA	NA	1	-0.63541	no	1	-1.02575	no	1	-1.74546	no	-0.352944	-0.2953	19.0497	1.03572	0.430564	0.534331	no
BMS1	Q14692	NA	19.5014	19.0996	19.2278	19.6996	19.1036	19.256	0.119205	0.290885	no	0.0833333	1.41952	no	0.153846	1.13557	no	0.200606	-0.024684	19.3147	0.5886	0.595017	0.673005	no
BRD1	O95696	19.655	19.8053	19.4975	20.1944	19.8137	19.7874	19.7226	0.26087	-0.0036232	no	0.19084	0.348996	no	0.408163	0.0999809	no	0.390013	0.199652	19.8035	2.19767	0.221798	0.349181	no
CAD	P27708	NA	NA	NA	18.2633	17.239	NA	NA	0.0377358	2.2304	Yes	0.265823	-0.111293	no	1	0.125535	no	-0.168945	0.0155066	17.8619	0.0490793	0.952641	0.965067	no
CAPRIN1	Q14444-2	24.3497	24.456	24.506	24.9992	24.8044	24.9179	25.0299	0.168675	0.1313	no	0.142857	0.552136	no	0.220183	0.624224	no	0.45823	0.588972	24.7856	14.0926	0.0135471	0.0901851	no
CBX2	Q14781	NA	19.7966	19.8324	NA	19.5132	NA	NA	0.0654206	0.744534	no	1	-1.05072	no	1	-1.5014	no	-0.81	-1.16939	19.1102	3.51337	0.126384	0.245212	no
CD3EAP	O15446	20.5538	21.2786	20.996	20.8956	21.1988	20.9863	21.2258	0.0672269	0.583453	no	0.149123	0.493377	no	0.220183	0.552242	no	-0.0526825	0.0648368	21.0969	0.210225	0.818402	0.858953	no
CDC5L	Q99459	21.0197	21.3119	21.4512	21.5197	21.6925	21.8064	21.4921	0.119205	0.36185	no	0.135922	0.586421	no	0.220183	0.629517	no	0.261964	0.363714	21.5456	4.07351	0.103436	0.22448	no
CDCA2	Q69YH5	NA	19.7517	19.4289	NA	NA	NA	NA	0.0377358	4.69407	Yes	1	-0.780948	no	1	-0.519055	no	-2.05476	-1.3971	18.3952	8.78443	0.0313052	0.13131	no
CDK12	Q9NYV4	21.5393	21.5923	21.4985	21.3634	21.6153	21.2769	21.2154	0.26087	0.00613278	no	1	-0.0499585	no	1	-0.293148	no	-0.0186977	-0.203233	21.427	2.21629	0.219788	0.348372	no
CEBPZ	Q03701	19.1198	NA	19.0099	19.1465	19.1991	NA	NA	1	-1.07564	no	0.325301	0.0530354	no	1	-0.805181	no	0.422528	-0.0506705	18.8672	3.57638	0.123447	0.241708	no
CENPC	Q03188	20.4672	19.0789	19.6963	19.0796	NA	NA	18.5687	1	-1.07963	no	1	-1.61941	no	1	-2.4642	no	-0.599382	-1.15319	18.7589	3.25622	0.139505	0.260038	no
CHD4	Q14839	22.1238	22.5322	22.5146	22.3129	22.3309	22.2196	22.1511	0.119205	0.399606	no	0.228188	0.198111	no	0.436242	0.0615528	no	-0.164101	-0.242006	22.3436	7.07512	0.0448775	0.160276	no
CHD7	Q9P2D1	19.757	20.3922	20.3581	19.8018	19.9759	NA	19.6609	0.0654206	0.618164	no	0.230769	0.131861	no	1	-0.357264	no	-0.44891	-1.34539	19.7325	3.38874	0.132505	0.25	no
CKAP2	Q8WWK9-6	NA	18.2168	NA	19.0843	19.293	NA	NA	1	-0.798072	no	0.0555556	2.00056	Yes	0.114754	1.49556	no	0.75042	0.386733	18.8102	3.61628	0.121639	0.241708	no
CLTC	Q00610-2	NA	NA	NA	19.6153	19.6115	19.2855	NA	0.119205	0.400537	no	0.0769231	1.50625	no	0.220183	0.570096	no	1.09933	0.327169	18.9825	5.06937	0.0754781	0.193136	no
COIL	P38432	20.6382	21.3444	21.1659	20.8323	20.6302	20.0636	20.1602	0.0654206	0.616939	no	0.276074	0.0930514	no	1	-0.526347	no	-0.486494	-1.04724	20.6994	33.0035	0.00264863	0.0420556	Yes
CSDE1	O75534-2	NA	20.6745	21.07	20.4551	20.3563	19.9107	19.8376	0.0377358	3.08526	Yes	0.0285714	6.13381	Yes	0.0526316	5.60226	Yes	-0.42916	-0.90206	20.384	16.294	0.0103536	0.0786929	no
CTCF	P49711	20.3199	20.3093	20.5203	20.4106	20.0266	20.6592	20.4494	1	0.0948667	no	0.276074	-0.10132	no	0.305344	0.234368	no	-0.158793	0.235549	20.3959	2.43841	0.197752	0.328039	no
CXXC1	Q9P0U4	20.7772	21.0879	21.2182	20.1794	20.3033	19.7589	NA	0.119205	0.375788	no	1	-0.535905	no	1	-1.39793	no	-0.874299	-2.1451	20.1021	7.14035	0.0442123	0.160276	no
DCD	P81605	NA	20.7612	21.8346	NA	NA	21.1712	21.357	0.0377358	3.28048	Yes	0.174603	0.413315	no	0.0526316	3.50732	Yes	-3.08035	0.0622766	20.2474	25.9222	0.00426035	0.0472696	Yes
DDX1	Q92499	20.5879	20.9634	20.9887	20.8444	20.8482	20.658	20.5636	0.119205	0.388119	no	0.198582	0.258396	no	0.471338	0.0228331	no	-0.0923302	-0.269238	20.811	8.13875	0.0356131	0.13603	no
DDX10	Q13206	21.258	21.1755	21.215	21.1731	21.2457	20.9811	21.0098	1	-0.0627116	no	1	-0.0485965	no	1	-0.262542	no	0.0515087	-0.103783	21.1334	2.23466	0.217831	0.347635	no
DDX17	Q92841	21.8207	22.3081	22.6212	22.0795	22.4677	22.3409	22.0586	0.0654206	0.643926	no	0.174603	0.452945	no	0.231405	0.379048	no	-0.153587	-0.168829	22.3127	0.45873	0.660279	0.725684	no
DDX18	Q9NVP1	22.5507	22.7545	22.5552	22.5889	22.5553	22.0906	22.4993	0.179191	0.104118	no	0.347059	0.0213678	no	1	-0.255804	no	-0.045357	-0.263875	22.5073	1.14895	0.399604	0.516269	no
DDX21	Q9NR30	23.8007	24.1676	24.0981	24.3617	24.3956	24.2695	24.2293	0.119205	0.332212	no	0.135922	0.578001	no	0.220183	0.44877	no	0.283183	0.212606	24.2536	9.03112	0.0298604	0.13131	no
DDX23	Q9BUQ8	21.9343	22.5878	22.4581	22.5586	22.5356	22.4343	22.5158	0.0672269	0.588631	no	0.135922	0.612797	no	0.220183	0.540725	no	0.0615594	0.0481423	22.515	0.243452	0.794213	0.837337	no
DDX24	Q9GZR7	22.8884	22.8947	22.8449	22.7136	22.6788	22.7022	22.7014	0.25	-0.0186431	no	1	-0.192262	no	1	-0.186648	no	-0.136225	-0.0719571	22.7559	1.76244	0.277695	0.414762	no
DDX27	Q96GQ7	21.6557	21.8679	21.9176	22.0677	22.1047	22.0245	22.0528	0.119205	0.237123	no	0.174603	0.430527	no	0.231405	0.383	no	0.230798	0.241924	22.0059	6.84595	0.0473352	0.160276	no
DDX31	Q9H8H2	21.0074	21.2128	21.2197	21.0401	21.0345	20.6321	20.5778	0.1375	0.208842	no	0.345238	0.0298675	no	1	-0.402483	no	-0.141581	-0.515278	20.9529	32.3358	0.00275816	0.0420556	no
DDX3X	O00571-2	19.4043	21.4945	21.4074	21.3568	21.2763	21.2473	21.0489	0.0377358	2.04663	Yes	0.0555556	1.91225	Yes	0.0980392	1.74373	Yes	-0.0969853	-0.20685	21.3052	2.43014	0.198513	0.328039	no
DDX46	Q7L014	21.1258	21.0407	21.0696	20.6414	20.6254	20.5752	20.4258	1	-0.0706822	no	1	-0.492439	no	1	-0.625309	no	-0.384363	-0.458579	20.7297	21.4897	0.00612621	0.0528669	no
DDX5	P17844	22.0755	23.2637	23.4751	23.0352	23.2369	23.3174	22.9649	0.0487805	1.29383	no	0.0843373	1.06047	no	0.153846	1.06558	no	-0.195967	-0.132204	23.2155	0.832724	0.495641	0.577759	no
DDX50	Q9BQ39	21.6338	21.4701	21.5423	21.6643	21.6959	21.3892	21.3743	1	-0.127595	no	0.329341	0.0463105	no	1	-0.252012	no	0.211299	-0.0283689	21.5227	6.66123	0.0494635	0.160276	no
DDX52	Q9Y2R4	21.5516	21.4437	21.3406	21.197	21.4575	21.187	21.0917	1	-0.159442	no	1	-0.224346	no	1	-0.41223	no	-0.0275104	-0.156741	21.2863	1.14338	0.40105	0.516269	no
DDX54.1	Q8TDD1-2	27.8658	28.5996	28.5694	28.4369	28.611	28.3444	28.3606	0.0654206	0.718723	no	0.135922	0.658131	no	0.220183	0.486747	no	-0.0231986	-0.135928	28.487	1.38784	0.344194	0.472338	no
DDX55	Q8NHQ9	20.445	20.3667	20.5312	20.3079	20.6517	20.3966	20.1566	1	0.00395962	no	1	0.0348072	no	1	-0.168385	no	0.0682412	-0.0762964	20.4018	0.439273	0.670958	0.727131	no
DDX56	Q9NY93-2	NA	19.2648	19.1926	NA	19.2443	NA	NA	0.0377358	2.02699	Yes	1	-0.367432	no	1	-0.98762	no	-0.66738	-0.0960452	18.9297	1.0644	0.422396	0.531991	no
DHX15	O43143	20.8106	21.3796	21.4113	21.1346	21.1008	21.0304	20.8586	0.0672269	0.584823	no	0.195652	0.307038	no	0.375887	0.133865	no	-0.240392	-0.354911	21.1526	10.2094	0.0241522	0.122336	no
DHX16	O60231	20.4959	20.9996	20.8922	20.7345	20.7487	20.4549	20.5618	0.109375	0.449992	no	0.198582	0.245685	no	1	0.0124608	no	-0.166914	-0.341483	20.7319	6.74617	0.0484677	0.160276	no
DHX30	Q7L2E3-3	NA	20.49	20.1898	20.7933	20.8324	20.5938	NA	0.0487805	1.0795	no	0.0555556	2.09209	Yes	0.153846	1.00306	no	0.510311	-1.1911	20.0685	1.38577	0.344625	0.472338	no
DHX37	Q8IY37	21.7094	21.8535	21.7819	22.0385	21.8051	21.7307	21.678	0.179191	0.108295	no	0.228188	0.212378	no	0.471338	-0.00506621	no	0.141476	-0.0173137	21.8146	1.19928	0.386889	0.506434	no
DHX57	Q6P158	21.3736	21.9402	21.9846	22.072	21.6289	21.3933	21.485	0.0672269	0.588751	no	0.149123	0.476806	no	0.432432	0.06548	no	-0.0745511	-0.427223	21.7506	3.16291	0.144766	0.265594	no
DHX9	Q08211	21.4849	22.4476	22.326	22.466	22.2386	22.4835	22.3419	0.0549451	0.901913	no	0.101124	0.867404	no	0.158537	0.927775	no	0.0028844	0.121909	22.3839	0.677997	0.555475	0.635333	no
DIDO1	Q9BTC0	19.8944	20.5476	20.4086	19.4135	20.2549	19.4207	NA	0.0672269	0.583772	no	1	-0.0601777	no	1	-1.0217	no	-0.606556	-1.28034	19.8047	6.51873	0.0512031	0.160276	no
DNMT1	P26358	NA	19.7641	19.9542	20.4764	20.4075	19.7325	20.035	0.0377358	3.25141	Yes	0.0285714	3.20624	Yes	0.0526316	2.64805	Yes	0.620171	0.120639	20.0616	8.69135	0.0318772	0.13131	no
DNTTIP2	Q5QJE6	20.4837	20.5424	20.4082	20.7209	20.8863	20.6605	20.6517	0.252747	-0.00836419	no	0.19403	0.319954	no	0.330882	0.172431	no	0.365711	0.276843	20.645	8.17929	0.0353176	0.13603	no
DSG1	Q02413	22.7119	NA	20.6341	19.8641	NA	19.9046	19.9195	1	-3.11544	no	1	-3.59091	no	1	-2.79982	no	-0.345076	0.689689	19.3888	0.44541	0.667562	0.726832	no
EEF1A1	P68104	NA	21.109	20.9345	NA	21.5399	21.44	21.2363	0.0377358	5.12151	Yes	1	0.467481	no	0.0697674	2.09193	Yes	-0.869997	0.412447	20.8248	0.895646	0.474001	0.563681	no
EEF2	P13639	NA	NA	NA	20.3969	20.0737	NA	NA	1	-0.345199	no	0.0769231	1.46078	no	0.330882	0.17638	no	1.57262	0.157314	19.2322	31.0125	0.00299585	0.0420556	Yes
EIF2AK2	P19525	21.424	21.4909	21.6462	21.6208	21.7774	21.7826	21.3548	0.158537	0.144489	no	0.195652	0.275074	no	0.364286	0.144672	no	0.167979	0.0962308	21.6121	0.550047	0.613361	0.687082	no
EIF3D	O15371-2	20.7536	21.5125	21.6816	21.5355	21.5417	21.2726	21.3168	0.0645161	0.843425	no	0.114583	0.785018	no	0.220183	0.541106	no	-0.0210134	-0.206271	21.4768	2.85939	0.164058	0.287409	no
EIF5B	O60841	23.1453	23.3729	23.3557	23.5382	23.4035	23.5523	23.5254	0.123377	0.219013	no	0.19403	0.325603	no	0.231405	0.393547	no	0.143984	0.270582	23.458	4.97968	0.0775072	0.194185	no
ELAVL1	Q15717	NA	20.731	20.8492	20.9406	20.7517	20.9146	20.776	0.0377358	1.98857	Yes	0.0285714	4.08681	Yes	0.0526316	4.08598	Yes	0.0934465	0.151271	20.8272	0.953275	0.455381	0.549761	no
ENO1	P06733	NA	19.8594	19.792	19.7126	19.4272	19.9317	19.8509	0.0487805	1.56606	no	0.0843373	1.15816	no	0.114754	1.47955	no	-0.218379	0.161662	19.7623	4.5039	0.0897439	0.209103	no
EPRS	P07814	19.9642	20.59	20.5422	21.0107	21.2553	21.0119	21.0757	0.0672269	0.601869	no	0.0843373	1.1688	no	0.153846	1.07955	no	0.604324	0.573728	20.9143	19.4214	0.0074345	0.0618657	no
EXOSC10	Q01780	22.0031	22.4148	22.3726	22.4867	22.6074	22.5903	22.4768	0.119205	0.390645	no	0.149123	0.543984	no	0.220183	0.530518	no	0.190733	0.23592	22.4914	5.26627	0.0712893	0.188755	no
FBL	P22087	NA	19.935	20.0767	20.1981	19.9618	20.5039	20.5485	0.0487805	1.22507	no	0.0555556	1.91458	Yes	0.0526316	2.3608	Yes	0.11151	0.616388	20.204	13.5102	0.0146352	0.0932312	no
FMR1	Q06787-8	NA	20.8387	20.5116	20.3489	20.4898	20.5395	19.687	0.0487805	1.89206	Yes	0.0285714	2.65311	Yes	0.0526316	2.347	Yes	-0.218368	-0.465824	20.4026	1.16054	0.396622	0.516269	no
FTSJ3	Q8IY81	21.8451	22.7568	22.7652	22.4897	22.5942	22.2897	22.2323	0.0549451	0.915858	no	0.114583	0.696787	no	0.231405	0.415886	no	-0.181678	-0.403925	22.5213	16.1969	0.0104699	0.0786929	no
FUBP3	Q96I24	NA	20.6736	20.7549	20.4965	20.1337	NA	19.8926	0.0487805	1.50672	no	0.0285714	4.56002	Yes	0.0526316	3.15832	Yes	-0.361755	-1.81542	19.944	3.00541	0.154332	0.274499	no
FUS	P35637-2	NA	21.7187	21.9075	21.5391	21.6026	21.5289	21.426	0.0377358	3.62122	Yes	0.0285714	3.11355	Yes	0.0526316	3.02014	Yes	-0.204821	-0.239576	21.6205	3.67409	0.119088	0.241708	no
FXR1	P51114	NA	21.921	22.1421	21.3082	21.3349	20.5357	NA	0.0377358	3.7488	Yes	0.0555556	2.1236	Yes	0.471338	-0.0249806	no	-0.672544	-3.28239	20.6687	3.66357	0.119546	0.241708	no
FXR2	P51116	NA	20.4825	20.6954	20.3066	20.4222	20.523	20.3547	0.0377358	3.73897	Yes	0.0689655	1.82097	Yes	0.0980392	1.89534	Yes	-0.187105	-0.0540776	20.4641	1.50078	0.32187	0.457292	no
G3BP1	Q13283	NA	21.706	21.534	21.4085	21.4132	21.2806	21.1524	0.0377358	4.76465	Yes	0.0285714	3.23247	Yes	0.0526316	3.03812	Yes	-0.17174	-0.30744	21.4158	5.72581	0.0627535	0.175933	no
G3BP2	Q9UN86	22.2504	23.5272	23.5089	23.4452	23.5554	23.6033	23.2549	0.0487805	1.26769	no	0.0833333	1.24993	no	0.153846	1.17875	no	0.0196399	0.00711035	23.4825	0.0128641	0.987257	0.987257	no
GEMIN5	Q8TEQ6	NA	20.2512	19.9101	20.1719	20.0336	19.7152	NA	0.0487805	1.3188	no	0.0843373	1.08797	no	0.153846	-1.11062	no	0.0595255	-0.665286	19.8343	3.80269	0.113688	0.237472	no
GNB2L1	P63244	NA	19.0546	19.1175	NA	19.4856	NA	NA	0.119205	0.252284	no	1	0.575374	no	0.304	0.268148	no	-0.106992	-0.943813	18.6913	3.58683	0.12297	0.241708	no
GNL2	Q13823	21.1544	21.2496	21.2851	21.3031	21.3706	21.019	21.1025	0.177515	0.112941	no	0.230769	0.182466	no	1	-0.0936318	no	0.106919	-0.110525	21.2216	3.40313	0.131776	0.25	no
GNL3	Q9BVP2-2	23.7174	24.1588	24.0744	23.9741	23.9447	23.4832	23.4618	0.119205	0.399148	no	0.198582	0.241966	no	1	-0.244947	no	-0.119787	-0.548047	23.8495	30.1737	0.00316249	0.0420556	no
GTF3C1	Q12789-3	19.9981	19.2354	19.4637	NA	NA	NA	NA	1	-0.648578	no	1	-1.48792	no	1	-1.16143	no	-0.783301	-1.61277	18.5064	1.41283	0.339062	0.470821	no
GTPBP4	Q9BZE4	23.428	23.4453	23.4777	23.41	23.6099	23.5509	23.7004	0.241573	0.0334553	no	1	0.0819134	no	0.313433	0.197595	no	0.0858517	0.260188	23.5324	2.69583	0.176063	0.303954	no
HIST1H1C	P16403	NA	21.8829	21.8487	22.0493	22.173	21.8013	22.1036	0.0377358	2.9169	Yes	0.0285714	3.18934	Yes	0.0526316	3.03067	Yes	0.282715	0.182696	21.9765	1.98817	0.246403	0.375241	no
HIST3H2A	Q7L7L0	NA	19.213	18.5262	NA	NA	NA	NA	0.0487805	1.74526	Yes	1	0.156615	no	1	0.428024	no	-0.464708	-0.0527331	18.6526	1.12887	0.40485	0.516421	no
HNRNPA1	P09651-3	NA	20.3957	20.6162	20.5506	20.4489	20.6509	20.4405	0.0377358	2.37042	Yes	0.0689655	1.62458	Yes	0.105263	1.67055	no	0.0311595	0.135781	20.5171	0.676137	0.556257	0.635333	no
HNRNPA2B1	P22626	NA	21.8534	21.8513	21.6126	22.0639	22.3539	21.7461	0.0377358	3.35331	Yes	0.0285714	5.89534	Yes	0.0526316	6.10706	Yes	0.0233363	0.293704	21.9135	0.85805	0.486759	0.572803	no
HNRNPC	P07910-2	NA	22.1024	22.0243	21.8754	22.0346	22.1598	22.2242	0.0377358	2.94572	Yes	0.0285714	2.82364	Yes	0.0526316	3.06064	Yes	-0.070922	0.224729	22.0701	5.43139	0.0680354	0.184329	no
HNRNPF	P52597	NA	20.4673	20.0491	20.2991	19.8888	20.2481	20.4954	0.0377358	5.54515	Yes	0.0843373	1.20901	no	0.114754	1.48681	no	-0.1269	0.209557	20.2413	0.999815	0.44112	0.540952	no
HNRNPH1	P31943	NA	22.3866	22.2132	22.1271	22.3265	22.3645	21.9715	0.0377358	4.92795	Yes	0.0285714	6.05991	Yes	0.0526316	6.00109	Yes	-0.035662	-0.0358269	22.2316	0.034277	0.96657	0.974939	no
HNRNPK	P61978-3	NA	20.3599	20.1939	20.3097	20.528	20.7132	20.5225	0.0377358	2.31221	Yes	0.0555556	2.00573	Yes	0.0697674	2.2047	Yes	0.179377	0.436996	20.4379	6.87461	0.0470172	0.160276	no
HNRNPL	P14866	NA	21.1792	20.9634	21.7338	21.7051	22.4032	22.1535	0.0377358	2.14148	Yes	0.0285714	3.03833	Yes	0.0526316	3.59723	Yes	0.685555	1.30311	21.6897	58.9934	0.000822813	0.0321843	Yes
HNRNPM	P52272-2	NA	21.2573	21.2583	21.3803	21.5354	21.7255	21.6753	0.0377358	2.24199	Yes	0.0285714	3.26982	Yes	0.0526316	3.51237	Yes	0.237432	0.538632	21.472	23.1	0.00532966	0.051425	no
HNRNPR	O43390	NA	20.1492	19.8166	NA	19.6848	NA	20.1536	0.0377358	2.68165	Yes	1	0.0297299	no	1	0.338598	no	-0.937713	-0.422642	19.485	0.938107	0.460176	0.552685	no
HNRNPU	Q00839	25.7145	25.6799	25.677	25.2887	25.2988	25.2304	25.2842	1	-0.0360033	no	1	-0.420726	no	1	-0.457159	no	-0.347329	-0.325108	25.4098	13.2891	0.0150821	0.0932312	no
HP1BP3	Q5SSJ5	22.0001	22.2081	22.2986	22.2219	22.3545	22.3869	22.5685	0.119205	0.253212	no	0.195652	0.288065	no	0.220183	0.477555	no	0.0722466	0.32039	22.3397	4.22954	0.098137	0.221803	no
HSP90AB1	P08238	NA	19.0935	20.4903	19.9	19.9474	20.3409	19.9149	0.0377358	2.82159	Yes	0.0555556	2.07607	Yes	0.0526316	2.2803	Yes	0.169143	0.432019	19.9478	0.374527	0.708386	0.760617	no
HSPA1A	P0DMV8-2	NA	21.0671	20.4006	20.0227	20.3354	19.6579	NA	0.0377358	2.13205	Yes	0.0285714	2.69669	Yes	0.0980392	1.89178	Yes	-0.517431	-1.48949	20.0204	6.48792	0.0515911	0.160276	no
IGF2BP1	Q9NZI8	NA	20.6535	20.7105	20.6159	20.7803	20.6684	20.5692	0.0487805	1.88691	Yes	0.0555556	2.24492	Yes	0.0697674	2.16561	Yes	0.0534843	0.0328335	20.6663	0.200049	0.826028	0.86307	no
IGF2BP3	O00425	21.3794	21.5079	21.7156	21.442	21.7158	21.4762	21.2753	0.123377	0.232374	no	0.228188	0.199538	no	0.471338	-0.00359943	no	0.00455748	-0.139926	21.5221	0.692142	0.549575	0.633915	no
IGHG1	P01857	NA	22.4278	22.4542	22.7858	22.6486	22.519	NA	0.0377358	5.33828	Yes	0.0285714	4.26167	Yes	0.105263	1.67542	no	0.313612	-2.01772	21.8285	1.43754	0.334098	0.468945	no
IGHMBP2	P38935	19.788	19.8228	19.9403	20.1517	20.0469	19.9355	20.1026	0.183908	0.0936227	no	0.19403	0.311303	no	0.305344	0.231096	no	0.255074	0.233521	20	2.89546	0.161573	0.285201	no
ILF3	Q12906	20.9432	21.466	21.4783	21.2971	21.4592	21.2196	21.2681	0.0672269	0.528971	no	0.174603	0.434962	no	0.270492	0.300649	no	-0.056615	-0.132274	21.3647	1.12603	0.405601	0.516421	no
INO80	Q9ULG1	NA	NA	NA	18.8379	18.7185	NA	NA	0.0487805	1.08503	no	0.195652	0.276278	no	0.290323	0.283563	no	0.147636	-0.0797916	18.6461	0.305555	0.751742	0.803468	no
KHSRP	Q92945	NA	NA	NA	NA	NA	18.8398	18.9302	0.0377358	2.55672	Yes	1	-0.903882	no	1	-0.117156	no	-0.896076	0.344308	18.4084	42.6858	0.00158427	0.0420556	no
KIAA0020	Q15397	22.2924	21.282	21.2634	21.4089	21.6059	20.9409	21.1754	1	-1.01965	no	1	-0.784971	no	1	-1.23421	no	0.272077	-0.118512	21.2794	4.5147	0.0894355	0.209103	no
KIF23	Q02241	21.8661	21.7255	21.5682	21.7388	21.8531	21.5517	21.5234	1	-0.21923	no	1	-0.0701652	no	1	-0.328546	no	0.186458	-0.0132689	21.6601	3.07812	0.149803	0.270575	no
KMT2A	Q03164-2	20.9536	21.1542	21.192	21.3377	21.3918	21.3728	21.3422	0.123377	0.219485	no	0.174603	0.411112	no	0.231405	0.403894	no	0.22902	0.280456	21.2984	9.58771	0.0269412	0.128324	no
KRI1	Q8N9T8	20.6712	21.1618	21.1453	21.2601	21.3768	21.1223	20.9167	0.105691	0.482333	no	0.135922	0.647198	no	0.231405	0.348263	no	0.202259	-0.0380215	21.1638	4.17467	0.099954	0.221803	no
LARP1	Q6PKG0	21.4185	23.1761	22.7504	22.4105	22.5736	22.1638	22.0537	0.0487805	1.54475	no	0.0843373	1.07356	no	0.218391	0.690235	no	-0.433803	-0.758471	22.5213	10.3458	0.0235976	0.122183	no
LRPPRC	P42704	NA	22.3686	22.5904	22.9803	22.3017	NA	NA	0.0377358	5.71512	Yes	0.0285714	4.85212	Yes	0.158537	0.928108	no	0.198911	-4.30503	21.0663	31.4916	0.00290642	0.0420556	Yes
LTV1	Q96GA3	21.9831	22.5582	22.4219	22.0952	22.1335	22.3397	22.4194	0.0826446	0.506996	no	0.230769	0.131276	no	0.231405	0.396457	no	-0.338326	-0.0144911	22.328	8.5981	0.0324659	0.13131	no
LUZP1	Q86V48-2	18.7757	19.0431	19.5673	NA	18.7532	NA	NA	0.0672269	0.529461	no	1	-0.954158	no	1	-0.912811	no	-0.613092	-0.587109	18.8606	1.50373	0.321316	0.457292	no
LYAR	Q9NX58	20.5138	20.9166	20.8667	21.2244	20.9522	21.0124	21.0522	0.119205	0.377806	no	0.135922	0.574467	no	0.220183	0.518473	no	0.234054	0.236715	21.0041	2.3133	0.20974	0.342691	no
MAP7D1	Q3KQU3-2	19.4857	19.7292	19.6777	18.9373	19.3182	NA	NA	0.135484	0.217821	no	1	-0.357898	no	1	-1.03689	no	-0.538325	-0.861651	19.1923	8.27041	0.0346666	0.13603	no
MARS	P56192	NA	NA	19.8908	19.8985	19.8644	NA	NA	0.0654206	0.766153	no	0.0285714	5.31301	Yes	0.0526316	3.93706	Yes	1.75675	0.101467	18.737	1.2692	0.37019	0.492881	no
MDC1	Q14676-2	NA	19.7466	19.7237	20.0581	20.1293	20.2879	20.0867	0.0377358	2.59707	Yes	0.0526316	2.51076	Yes	0.0526316	2.60434	Yes	0.395973	0.548205	20.0054	22.5314	0.00559248	0.051425	no
MEPCE	Q7L2J0	22.1168	21.9744	21.9033	21.6924	21.9192	21.8026	21.8451	1	-0.177937	no	1	-0.311018	no	1	-0.29292	no	-0.0956874	-0.0189355	21.8562	0.475456	0.651298	0.719206	no
MKI67	P46013	22.5814	22.4208	22.3543	22.3613	22.3805	22.3582	22.4606	1	-0.19381	no	1	-0.210488	no	1	-0.171981	no	0.020716	0.117877	22.3893	1.03375	0.431134	0.534331	no
MYBBP1A	Q9BQG0	22.324	22.4047	22.2838	22.3513	22.3422	22.1646	22.0668	0.25	0.0202531	no	0.347059	0.0227152	no	1	-0.20832	no	0.0398558	-0.132525	22.2689	2.61405	0.182556	0.312762	no
NAT10	Q9H0A0	22.7527	22.5064	22.4214	22.6133	22.444	22.6339	22.6425	1	-0.288878	no	1	-0.224082	no	1	-0.114578	no	0.10219	0.270348	22.5436	3.74747	0.115962	0.239107	no
NCL	P19338	16.4924	21.8981	21.8027	22.2865	21.9898	22.164	22.237	0.0377358	5.35802	Yes	0.0285714	5.64576	Yes	0.0526316	5.70813	Yes	0.325129	0.446156	22.063	5.49393	0.0668601	0.183275	no
NEMF	O60524-4	20.8627	21.3175	21.2906	21.4123	21.1468	21.3404	21.2031	0.109375	0.441318	no	0.174603	0.416802	no	0.231405	0.409027	no	0.0128781	0.0637565	21.2851	0.150929	0.864351	0.893097	no
NFX1	Q12986	20.4093	21.6021	21.5232	20.4756	20.6398	20.1988	18.2794	0.0487805	1.15332	no	0.230769	0.14833	no	1	-1.17023	no	-0.967597	-2.2275	20.4532	5.95413	0.0590629	0.174198	no
NFXL1	Q6ZNB6	NA	20.1351	20.1912	20.1708	19.903	NA	NA	0.0487805	1.66096	Yes	0.0285714	3.05341	Yes	0.144928	1.32425	no	-0.0888439	-1.68258	19.5282	114.679	0.000209695	0.0241533	Yes
NKRF	O15226	21.4054	21.563	21.5288	21.5355	21.6039	21.5713	21.435	0.163636	0.14051	no	0.230769	0.16427	no	0.408163	0.097734	no	0.0611538	0.0532717	21.5396	0.410519	0.687211	0.741297	no
NOC3L	Q8WTT2	20.4454	21.2848	21.3376	20.826	21.1362	20.5307	20.8129	0.0549451	0.865807	no	0.149123	0.535751	no	0.305344	0.226445	no	-0.292662	-0.543314	20.988	5.31564	0.0702929	0.188256	no
NOL10	Q9BSC4	21.3963	20.8724	21.159	21.3118	21.3708	21.4343	21.1392	1	-0.380564	no	1	-0.0550064	no	0.395833	-0.10953	no	0.362951	0.367081	21.2146	4.18229	0.0996985	0.221803	no
NOL8	Q76FK4	19.8378	19.2013	19.3845	19.4658	19.3329	19.7722	NA	1	-0.544941	no	1	-0.438457	no	1	-0.388751	no	0.143878	0.151262	19.3468	0.169381	0.849654	0.883792	no
NOM1	Q5C9Z4	21.172	20.7208	20.7386	20.8158	20.9299	20.9631	20.8211	1	-0.442289	no	1	-0.299143	no	1	-0.279893	no	0.180539	0.258444	20.8316	5.6863	0.0634265	0.175933	no
NOP14	P78316	NA	20.3571	20.1983	20.3228	20.8421	NA	NA	0.0377358	2.63329	Yes	0.0555556	2.01974	Yes	0.231405	0.402667	no	0.34213	-2.41829	19.5412	13.23	0.0152051	0.0932312	Yes
NOP2	P46087	20.9413	21.4392	21.5071	21.3077	21.4682	21.4512	21.6926	0.0672269	0.531784	no	0.174603	0.446585	no	0.220183	0.630555	no	-0.047806	0.194819	21.4777	1.88832	0.259567	0.392722	no
NOP56	O00567	23.4349	22.5099	22.5857	22.6657	22.8252	22.8365	22.7676	1	-0.887147	no	1	-0.689474	no	1	-0.632872	no	0.235067	0.350324	22.6984	8.83298	0.0310128	0.13131	no
NOP58	Q9Y2X3	21.9138	22.0848	22.2904	22.2846	22.2274	22.5056	22.2889	0.119205	0.273816	no	0.19084	0.342194	no	0.220183	0.483462	no	0.105771	0.305694	22.2803	3.61138	0.121859	0.241708	no
NPM1	P06748-3	NA	21.0595	21.3895	21.094	21.3274	21.0133	21.6315	0.0377358	4.85732	Yes	0.0285714	4.23613	Yes	0.0526316	4.34783	Yes	0.0236065	0.193961	21.2525	0.293391	0.759793	0.808364	no
NSD1	Q96L73-2	20.4083	20.3279	19.9812	NA	NA	NA	NA	1	-0.25374	no	1	-2.11134	no	1	-1.9029	no	-1.87887	-1.49151	18.9866	22.3889	0.00566136	0.051425	Yes
NUMA1	Q14980-2	21.6034	21.3511	21.1745	21.5213	21.5209	21.5982	21.6479	1	-0.340598	no	1	-0.0822651	no	1	0.0196623	no	0.295727	0.456309	21.469	11.6933	0.0189989	0.105398	no
PA2G4	Q9UQ80-2	NA	NA	NA	19.4152	NA	19.8093	19.4744	1	-0.588653	no	0.10989	0.835055	no	0.114754	1.43241	no	0.433067	1.24902	19.0051	5.18962	0.0728782	0.190024	no
PABPC1	P11940	NA	21.0157	21.0039	20.9602	20.8712	20.6106	20.5865	0.0377358	2.89435	Yes	0.0555556	2.28276	Yes	0.0980392	1.96558	Yes	-0.0566694	-0.315196	20.8414	9.57839	0.0269866	0.128324	no
PARP1	P09874	23.4682	24.5142	24.3967	24.5878	24.4241	24.8527	24.8026	0.0549451	0.987196	no	0.0843373	1.03768	no	0.138462	1.35938	no	0.087875	0.468231	24.5963	12.4285	0.0170283	0.0998562	no
PC	P11498	20.9735	21.0785	21.0662	20.9057	20.9694	20.7637	20.4874	0.179191	0.0988871	no	1	-0.0359257	no	1	-0.347976	no	-0.0974192	-0.350815	20.8785	6.38889	0.0528678	0.162082	no
PDCD11	Q14690	22.8295	22.3766	22.3476	22.5412	22.585	22.428	22.3859	1	-0.467416	no	1	-0.266421	no	1	-0.422616	no	0.238389	0.140847	22.4441	6.51933	0.0511956	0.160276	no
PDS5B	Q9NTI5-2	20.1549	19.9153	20.0273	19.9891	19.9121	NA	19.5598	1	-0.183585	no	1	-0.204231	no	1	-1.30898	no	0.0167469	-0.88344	19.6379	3.02949	0.15281	0.273883	no
PES1	O00541	20.2519	20.2392	20.3206	20.4375	21.0785	20.747	20.647	1	0.0280275	no	0.149123	0.506092	no	0.227273	0.445121	no	0.515458	0.513142	20.5783	3.49329	0.127342	0.245212	no
PHF2	O75151	NA	NA	NA	19.9072	19.5918	19.514	19.8194	1	-1.04031	no	0.0689655	1.60918	Yes	0.105263	1.52633	no	1.27307	1.24888	19.31	26.4009	0.0041108	0.0472696	Yes
PHF3	Q92576-2	20.7422	21.6089	21.3234	20.9404	20.9852	19.7472	20.0477	0.0654206	0.723965	no	0.225352	0.220608	no	1	-0.844763	no	-0.465964	-1.47268	20.7755	39.527	0.00184863	0.0420556	Yes
PHF6	Q8IWS0-5	NA	20.1214	20.3359	20.4243	20.1825	20.4342	19.9207	0.0487805	1.83849	Yes	0.0526316	2.53982	Yes	0.0526316	2.41386	Yes	0.112161	0.0448526	20.2365	0.147561	0.867074	0.893097	no
PHF8	Q9UPP1-2	20.2733	20.6596	20.5767	20.469	20.3861	20.3041	19.9429	0.119205	0.344842	no	0.230769	0.15421	no	0.364286	-0.149829	no	-0.153238	-0.398622	20.3897	4.62994	0.0862392	0.205038	no
POP1	Q99575	20.8703	21.5211	21.5042	21.4124	21.3721	21.4209	21.4432	0.0654206	0.642286	no	0.149123	0.521932	no	0.220183	0.561704	no	-0.0829606	0.0154653	21.4457	1.02243	0.434426	0.535562	no
PRPF40A	O75400-2	20.4619	20.3754	21.0493	20.5033	20.2553	20.3271	20.2523	1	0.25042	no	0.276074	-0.082621	no	1	-0.172233	no	-0.295647	-0.326605	20.4605	0.963038	0.452334	0.548926	no
PTBP1	P26599	NA	20.9229	20.2269	20.5603	20.3261	20.4265	20.1308	0.0487805	1.52378	no	0.0285714	2.74815	Yes	0.0526316	2.58364	Yes	-0.0943299	-0.200183	20.4323	0.264772	0.779242	0.825289	no
RBBP6	Q7Z6E9	21.0186	21.1817	21.1436	20.7083	21.3215	21.2014	20.77	0.158537	0.144005	no	1	-0.00376006	no	0.453947	-0.0329361	no	-0.110372	-0.0808936	21.0544	0.104795	0.90278	0.919389	no
RBM15	Q96T37-4	20.8059	20.5327	20.5423	20.3881	20.2312	20.4638	20.2376	1	-0.268372	no	1	-0.496242	no	1	-0.455138	no	-0.190476	-0.0907172	20.3993	1.56004	0.311002	0.450084	no
RBM25	P49756	21.4954	21.6867	21.6808	21.3803	21.2124	21.4972	NA	0.1375	0.188326	no	1	-0.199078	no	0.105263	-1.56247	no	-0.35001	-1.55035	21.0058	1.34816	0.35258	0.480156	no
RBM28	Q9NW13	20.3089	20.9184	20.7418	21.0866	21.2701	21.1214	21.442	0.0672269	0.521234	no	0.101124	0.869512	no	0.158537	0.972809	no	0.385671	0.547622	21.0967	5.7513	0.0623248	0.175933	no
RBM39	Q14498-3	20.9188	21.253	21.3225	21.1767	21.4451	21.4652	21.3962	0.119205	0.368956	no	0.174603	0.392063	no	0.220183	0.511893	no	0.0604997	0.238984	21.3431	2.57198	0.186035	0.316395	no
REPIN1	Q9BWE0	19.5922	20.6621	20.476	20.0551	20.0399	20.6723	20.2672	0.0549451	0.976862	no	0.174603	0.455327	no	0.158537	0.877536	no	-0.484141	-0.00327806	20.3621	6.77548	0.048131	0.160276	no
RFC1	P35251-2	21.3306	21.0614	20.9859	20.9383	20.6894	20.7608	20.8491	1	-0.30701	no	1	-0.516741	no	1	-0.525648	no	-0.172337	-0.12259	20.8808	0.976103	0.448302	0.546882	no
RIOK1	Q9BRS2	NA	19.5028	19.5924	19.7102	19.8298	NA	NA	0.119205	0.355151	no	0.0833333	1.37179	no	1	-0.0453676	no	0.259757	-0.563889	19.4018	9.20676	0.0288909	0.13131	no
RPS11	P62280	NA	20.8202	21.2448	21.1251	21.1632	21.0643	20.8508	0.0377358	2.86105	Yes	0.0555556	2.16829	Yes	0.0888889	1.98172	Yes	0.14906	0.0211456	21.0447	0.448247	0.666001	0.726832	no
RPS14	P62263	19.7281	20.2901	20.5737	19.9236	20.3711	20.2844	20.1174	0.0654206	0.70374	no	0.174603	0.41922	no	0.220183	0.472804	no	-0.247126	-0.134888	20.2601	0.831911	0.49593	0.577759	no
RPS2	P15880	NA	24.7345	24.8087	24.5881	24.5481	24.4068	24.3293	0.0377358	5.73832	Yes	0.0285714	6.77696	Yes	0.0526316	6.57695	Yes	-0.166153	-0.307507	24.5693	8.56376	0.0326867	0.13131	no
RPS23	P62266	20.5169	21.479	21.6808	21.5538	21.753	21.7149	21.6493	0.0487805	1.06297	no	0.0843373	1.1365	no	0.153846	1.16521	no	0.11092	0.198283	21.6385	1.52734	0.31693	0.455831	no
RPS24	P62847-2	NA	20.7667	20.5095	20.9899	20.4722	19.4348	20.6011	0.0487805	1.85785	Yes	0.0769231	1.47032	no	0.211765	0.757275	no	0.130343	-0.524053	20.4624	1.07457	0.419555	0.531284	no
RPS26	P62854	NA	22.2337	21.8109	NA	21.7146	NA	NA	0.0377358	2.96837	Yes	0.0526316	2.52222	Yes	0.384615	0.117378	no	-2.58267	-5.77697	19.1913	4.78559	0.0821829	0.201107	no
RPS3	P23396	NA	21.1153	21.164	18.0167	18.2263	NA	NA	0.0377358	4.1915	Yes	1	-0.818383	no	1	-1.19155	no	-2.98077	-2.86237	19.1475	579.503	7.08285e-06	0.00165031	Yes
RPS3A	P61247	NA	21.37	21.3564	21.3941	21.4242	21.4895	21.4691	0.0377358	2.52456	Yes	0.0285714	3.568	Yes	0.0526316	3.63811	Yes	0.0833586	0.212124	21.4172	5.165	0.0733997	0.190024	no
RPS4X	P62701	NA	20.6984	20.8661	21.1519	20.6784	21.1754	20.9626	0.0377358	2.50503	Yes	0.0689655	1.70216	Yes	0.0980392	1.85603	Yes	0.170292	0.382814	20.9221	1.83819	0.266571	0.400716	no
RPS6	P62753	21.0621	22.6174	22.6652	22.6204	22.5266	22.284	22.3522	0.0487805	1.57916	no	0.0769231	1.5114	no	0.144928	1.25597	no	-0.0303656	-0.227147	22.5109	3.79134	0.11415	0.237472	no
RPS7	P62081	NA	19.6501	19.4852	19.6666	19.4384	NA	19.4037	0.0377358	3.11135	Yes	0.10989	0.79478	no	1	-0.231045	no	0.022206	-0.389274	19.4008	1.47655	0.326476	0.461023	no
RPS8	P62241	21.9196	23.0087	23.2218	23.2935	23.1132	23.0242	22.8714	0.0487805	1.19567	no	0.0833333	1.28376	no	0.153846	1.02822	no	0.125484	-0.0714082	23.0888	1.24803	0.375132	0.496624	no
RPS9	P46781	NA	19.7633	20.2922	19.973	19.7116	19.9563	20.2965	0.0549451	0.958136	no	0.0555556	2.05566	Yes	0.0526316	2.33977	Yes	-0.148107	0.194662	19.9988	0.895141	0.474169	0.563681	no
RRBP1	Q9P2E9	20.3798	20.5231	20.3466	20.3915	20.3408	19.7823	20.4291	0.215909	0.054978	no	0.348837	-0.013661	no	1	-0.274115	no	-0.0312454	-0.233045	20.3022	0.479202	0.649312	0.719206	no
RRP12	Q5JTH9-2	17.6532	20.4413	22.3827	17.8806	22.0762	20.6859	18.6232	0.0377358	3.75883	Yes	0.0555556	2.3252	Yes	0.0888889	2.00134	Yes	-1.39624	-1.66145	20.3483	0.5326	0.621937	0.693356	no
RRP1B	Q14684	22.937	23.3676	23.3711	23.2617	23.2866	23.1672	23.1093	0.109375	0.432377	no	0.19084	0.33719	no	0.310606	0.201307	no	-0.0577935	-0.135023	23.2606	2.14789	0.227304	0.350741	no
RSL1D1	O76021	21.5341	22.4268	22.2184	22.2678	22.2482	22.2516	22.1094	0.0654206	0.788541	no	0.114583	0.723942	no	0.220183	0.646403	no	-0.0272048	-0.0460894	22.2537	0.103837	0.903605	0.919389	no
SDAD1	Q9NVU7	19.7083	20.6235	21.147	20.9147	21.2672	21.3086	20.8835	0.0487805	1.17692	no	0.0833333	1.38263	no	0.138462	1.38771	no	0.243107	0.306837	21.0241	0.791446	0.510638	0.591933	no
SERBP1	Q8NC51-4	NA	22.4501	22.3078	22.1296	22.0001	22.0935	21.987	0.0377358	4.05257	Yes	0.0285714	5.19161	Yes	0.0526316	5.16701	Yes	-0.276704	-0.242647	22.1613	4.7252	0.0837227	0.201107	no
SFPQ	P23246	NA	21.5822	21.4906	21.8667	21.778	21.5751	21.5369	0.0377358	4.49883	Yes	0.0285714	3.93634	Yes	0.0526316	3.67001	Yes	0.323353	0.115676	21.6383	7.99906	0.0366595	0.137769	no
SMARCA4	P51532-5	20.4018	20.19	19.9129	20.1174	20.0872	19.9011	19.8093	1	-0.350291	no	1	-0.299455	no	1	-0.546601	no	0.0882295	-0.100261	20.003	1.30665	0.361679	0.487117	no
SMARCA5	O60264	NA	19.794	19.9201	20.1653	20.1371	20.3079	20.0567	0.0377358	3.02334	Yes	0.0285714	2.8135	Yes	0.0526316	2.84457	Yes	0.331539	0.421258	20.0635	8.83102	0.0310246	0.13131	no
SND1	Q7KZF4	NA	20.2512	20.1857	NA	NA	NA	NA	0.0377358	3.85473	Yes	1	-0.862272	no	1	-0.587604	no	-1.79934	-1.85792	18.9549	10.8358	0.0217524	0.117868	no
SNRNP200	O75643	NA	19.658	19.1322	19.5853	19.3235	NA	NA	0.0377358	2.06535	Yes	0.142857	0.562114	no	1	-0.623769	no	0.0966793	-2.38531	18.5877	34.1009	0.00248208	0.0420556	Yes
SON	P18583-6	20.0599	19.9065	19.3887	19.4401	19.5251	20.0769	20.0419	1	-0.412252	no	1	-0.57724	no	0.481013	-0.000436087	no	-0.127595	0.507864	19.7299	6.27189	0.0544372	0.162614	no
SPATS2L	Q9NUQ6-2	NA	19.487	19.3207	19.5184	19.7101	20.1367	19.6283	0.109375	0.422813	no	0.173913	0.462162	no	0.211765	0.730373	no	0.247863	0.574729	19.6335	4.73658	0.0834292	0.201107	no
SRP72	O76094	20.6874	20.6098	20.5776	20.82	20.9763	20.862	20.83	1	-0.0936663	no	0.228188	0.210736	no	0.362319	0.158572	no	0.341796	0.348286	20.7793	12.2138	0.0175713	0.0998562	no
SRPK1	Q96SB4	NA	NA	21.2787	21.6376	21.4971	NA	NA	0.0377358	2.02133	Yes	0.0285714	4.76052	Yes	0.105263	1.64197	no	2.10234	-1.18011	19.7654	3.37811	0.133047	0.25	no
SRRM2	Q9UQ35	20.0299	21.0238	20.9797	20.9474	21.3785	21.4859	21.2818	0.0549451	0.971901	no	0.0843373	1.13305	no	0.138462	1.35402	no	0.198545	0.478169	21.1828	4.31752	0.0953238	0.21775	no
SSRP1	Q08945	NA	NA	19.6795	20.404	20.4762	20.0946	NA	0.0487805	1.13032	no	0.0833333	1.39333	no	0.450331	0.0334007	no	1.24526	0.187624	19.6653	2.49033	0.193071	0.323638	no
STT3B	Q8TCJ2	NA	NA	20.133	20.1994	20.1284	20.1202	19.7514	1	0.44877	no	0.0285714	2.6338	Yes	0.0526316	2.40571	Yes	1.08409	0.914659	19.739	1.3395	0.35445	0.480156	no
SYNCRIP	O60506-2	NA	21.1874	21.1078	20.9355	21.0776	20.4446	20.2596	0.0377358	3.56007	Yes	0.0285714	3.45999	Yes	0.0526316	2.80551	Yes	-0.103655	-0.699474	20.8354	33.1489	0.00262564	0.0420556	no
TCEB3	Q14241	20.3932	20.9123	21.2695	21.0505	21.1123	21.0519	20.9352	0.0654206	0.697686	no	0.114583	0.688206	no	0.220183	0.60038	no	0.0279134	-0.00125847	21.0553	0.026753	0.973765	0.977963	no
TDRD3	Q9H7E2-3	NA	19.2379	NA	19.2257	19.41	19.0103	NA	0.0672269	-0.565602	no	0.0285714	4.95277	Yes	0.0526316	3.67444	Yes	0.705732	-0.129974	18.7969	1.26958	0.370104	0.492881	no
THOC2	Q8NI27	21.2979	21.835	21.7635	21.5557	21.4397	20.9617	20.9797	0.0826446	0.501364	no	0.228188	0.199828	no	1	-0.327163	no	-0.264142	-0.732479	21.4226	35.4807	0.00229375	0.0420556	no
THRAP3	Q9Y2W1	21.8634	22.199	22.0682	21.9638	21.9181	21.9769	21.997	0.119205	0.270181	no	0.286585	0.0775291	no	0.384615	0.123552	no	-0.155258	-0.0505814	22.0205	1.69118	0.288794	0.428593	no
TIAL1	Q01085-2	NA	20.2354	NA	19.897	20.1427	NA	NA	0.119205	0.38473	no	0.0285714	2.75173	Yes	1	0.5581	no	1.30265	-0.812638	18.8735	2.16772	0.225087	0.350741	no
TOP1	P11387	19.8899	21.4971	21.6337	21.8165	21.7572	21.9875	21.9616	0.0487805	1.67553	Yes	0.0555556	1.89696	Yes	0.0697674	2.08469	Yes	0.258827	0.505207	21.7756	16.9567	0.00960887	0.0772023	no
TOP2A	P11388	20.6345	20.4071	20.3295	20.5084	20.6365	21.1297	21.1451	1	-0.266217	no	1	-0.0620129	no	0.220183	0.502918	no	0.241598	0.865183	20.6927	58.7845	0.00082878	0.0321843	no
TOP2B	Q02880-2	NA	NA	NA	NA	NA	22.326	22.0083	1	-0.582949	no	1	-1.67823	no	0.0526316	3.10712	Yes	0.269065	4.29227	19.4469	29.7638	0.00324893	0.0420556	Yes
TOP3B	O95985-3	NA	19.7661	19.4941	19.4017	NA	19.2687	19.3572	0.0654206	0.635804	no	0.0555556	2.35746	Yes	0.0526316	2.7356	Yes	-1.15739	-0.22112	19.1261	1.61051	0.302167	0.44003	no
TRIP12	Q14669-2	20.1677	20.3976	20.1529	20.9741	20.5393	20.3807	20.266	0.179191	0.107579	no	0.135922	0.589042	no	0.362319	0.155689	no	0.518856	0.144157	20.4518	3.93293	0.108579	0.229991	no
TTF1	Q15361	20.2256	20.3572	20.2721	20.2025	20.0966	NA	NA	0.188571	0.0890131	no	1	-0.0760811	no	1	-1.35818	no	-0.127701	-1.89398	19.5963	8.6085	0.0323994	0.13131	no
TUBA1C	Q9BQE3	21.4582	21.6478	21.6912	21.9836	21.8123	21.7662	21.7205	0.1375	0.211294	no	0.174603	0.439777	no	0.290323	0.285164	no	0.265877	0.169918	21.7703	4.00265	0.105982	0.226549	no
TUBB	P07437	20.1668	20.1263	20.2325	20.4067	20.2439	20.1202	19.7426	1	0.0125644	no	0.230769	0.158464	no	1	-0.235396	no	0.183293	-0.151913	20.1453	2.54191	0.188582	0.318402	no
U2AF2	P26368-2	NA	20.0767	19.5713	20.1529	20.0785	19.908	20.4116	0.0487805	1.11659	no	0.0285714	4.08051	Yes	0.0526316	4.12464	Yes	0.329091	0.431875	20.0332	1.41079	0.339476	0.470821	no
U2SURP	O15042	21.7313	22.2803	22.4652	21.8703	21.7815	21.8266	22.0517	0.0654206	0.641428	no	0.276074	0.0946393	no	0.305344	0.20785	no	-0.509395	-0.33753	22.0459	6.96555	0.0460285	0.160276	no
UBA52	P62987	20.939	21.1152	21.43	21.9179	22.1348	22.1345	22.3026	0.119205	0.333608	no	0.0843373	1.08738	no	0.144928	1.27959	no	0.791163	1.04203	21.8392	22.2324	0.00573842	0.051425	Yes
UBAP2L	Q14157-4	NA	19.6291	19.4398	18.4503	NA	NA	NA	0.0377358	4.08281	Yes	0.0941176	0.988034	no	0.144928	1.29446	no	-1.44612	-0.794782	18.743	6.50896	0.0513256	0.160276	no
UHRF1	Q96T88	19.1745	20.089	19.9445	20.1708	20.6894	19.502	NA	0.0645161	0.842241	no	0.0833333	1.25564	no	0.231405	-0.390453	no	0.450791	-1.04055	19.7757	5.76303	0.062129	0.175933	no
UPF3B	Q9BZI7-2	NA	19.8571	19.8587	19.564	19.7647	19.5158	19.5488	0.0487805	1.77315	Yes	0.0555556	1.88229	Yes	0.0980392	1.75023	Yes	-0.156162	-0.229573	19.6848	3.09406	0.148837	0.270575	no
USP10	Q14694	20.2166	21.7772	21.5682	21.5812	21.7091	21.09	21.4102	0.0487805	1.45615	no	0.0769231	1.42859	no	0.153846	1.03355	no	0.00983571	-0.326548	21.5227	2.69521	0.176111	0.303954	no
USP36	Q9P275	20.565	20.7752	20.681	20.7505	20.6397	20.4232	20.5057	0.154321	0.163056	no	0.235669	0.13006	no	1	-0.100604	no	0.00439743	-0.167613	20.6292	1.99899	0.245036	0.375241	no
UTP18	Q9Y5J1	20.2223	19.9869	19.9345	19.908	20.128	19.9886	NA	1	-0.26167	no	1	-0.204319	no	1	-1.56583	no	0.0947442	-0.322556	19.8403	1.03703	0.430185	0.534331	no
WDR3	Q9UNX4	NA	19.197	19.2738	19.2123	19.0745	NA	18.7897	1	0.0140915	no	0.0769231	1.53733	no	0.138462	1.36747	no	-0.0545645	-0.303569	19.0715	6.30879	0.053935	0.162614	no
WDR46	O15213	21.0907	20.4822	20.7905	20.6771	21.0331	20.849	20.9475	1	-0.454407	no	1	-0.23565	no	1	-0.192517	no	0.25615	0.357937	20.7966	2.14817	0.227273	0.350741	no
WHSC1	O96028	21.8729	22.0935	21.889	22.0738	21.8406	21.3979	21.5664	0.173653	0.118363	no	0.276074	0.0842958	no	1	-0.390749	no	0.00332675	-0.413064	21.8102	5.0344	0.0762598	0.193136	no
YBX1	P67809	NA	21.6572	21.5121	21.3691	21.4983	21.3943	21.2404	0.0377358	2.97159	Yes	0.0285714	4.54329	Yes	0.0526316	4.42691	Yes	-0.113542	-0.171265	21.4452	1.66864	0.29244	0.431257	no
ZBTB11	O95625	20.8099	20.9715	20.8715	20.6364	20.5691	20.5256	20.2347	0.177515	0.111535	no	1	-0.207199	no	1	-0.429783	no	-0.28134	-0.445269	20.6348	7.83705	0.037931	0.140284	no
ZC3H11A	O75152	19.1505	20.8976	20.6599	19.9421	20.0571	20.0998	19.871	0.0487805	1.62824	Yes	0.101124	0.849064	no	0.180723	0.834882	no	-0.741787	-0.697314	20.2546	22.6128	0.00555371	0.051425	no
ZC3H13.1	Q5T200-2	22.0614	22.0568	22.0393	21.8409	21.7151	22.1162	22.0813	1	-0.0134384	no	1	-0.283431	no	0.446667	0.0373281	no	-0.232599	0.146814	21.9749	10.4702	0.0231079	0.122183	no
ZC3H18	Q86VM9	21.0364	20.6606	20.2904	20.0733	20.2011	20.1609	20.1447	1	-0.560946	no	1	-0.89927	no	1	-0.883638	no	-0.300931	-0.226644	20.2552	2.27434	0.213692	0.343381	no
ZC3HAV1	Q7Z2W4-2	19.0841	19.9685	20.0654	19.7156	20.0281	19.1065	19.0707	0.0549451	0.932824	no	0.114583	0.787741	no	0.471338	0.0045156	no	-0.10769	-0.832261	19.6591	26.6411	0.00403867	0.0472696	no
ZCCHC6	Q5VYS8	20.2031	20.2075	19.778	19.8346	19.9198	18.8278	19.1359	0.1375	-0.210328	no	1	-0.325892	no	1	-1.22123	no	-0.0781704	-0.914854	19.6173	12.3123	0.017319	0.0998562	no
ZFP91	Q96JP5-2	20.456	NA	20.6634	20.616	20.6687	NA	20.6406	1	-0.802977	no	0.228188	0.186349	no	1	-1.49154	no	0.947503	-0.0321684	19.9929	0.649818	0.56751	0.645024	no
ZFR	Q96KR1	20.9628	20.9763	20.9728	20.7703	20.7298	20.7276	20.8276	0.252747	0.0117394	no	1	-0.21275	no	1	-0.185246	no	-0.187096	-0.100937	20.8341	2.3075	0.210321	0.342691	no
ZNF280C	Q8ND82	NA	NA	NA	NA	NA	20.3534	20.0414	0.0487805	1.81944	Yes	0.149123	0.541029	no	0.0697674	2.13782	Yes	-0.632711	1.70927	18.8985	14.7564	0.0124466	0.0899687	Yes
ZNF326	Q5BKZ1	21.1956	20.3711	20.5769	20.7357	20.6476	20.8354	20.5944	1	-0.721605	no	1	-0.503953	no	1	-0.480729	no	0.255045	0.336923	20.6269	4.10046	0.102491	0.22448	no
ZNF48	Q96MX3	NA	20.4682	20.2961	20.2497	20.3122	20.0614	20.2522	0.0377358	2.65093	Yes	0.0285714	2.75088	Yes	0.0526316	2.62678	Yes	-0.063851	-0.129296	20.2733	0.559375	0.608847	0.685321	no
ZNF512	Q96ME7	21.1453	21.3622	21.4186	21.3999	21.5667	21.3784	21.3132	0.119205	0.245151	no	0.19084	0.338073	no	0.313433	0.200511	no	0.130316	0.0514079	21.4065	1.209	0.384502	0.506152	no
ZNF512B	Q96KM6	20.5919	20.8421	20.6841	20.8164	20.79	20.9825	21.2661	0.149068	0.171159	no	0.228188	0.211245	no	0.220183	0.532317	no	0.0774796	0.457206	20.8969	5.71479	0.06294	0.175933	no
ZNF638	Q14966	22.8043	22.3972	22.3169	20.9804	21.1759	21.2697	21.0135	1	-0.447232	no	1	-1.72618	no	1	-1.66269	no	-1.24156	-1.11941	21.5256	70.7103	0.000568228	0.0321843	Yes
