## Supplementary material for "irCLIP-RNP and Re-CLIP reveal patterns of dynamic protein associations on RNA": Table S12

### Sheet: Supplementary Table 9
Supplementary Table 12: List of antibodies, siRNAs, and primers used in the current study.
Antibodies
Name	Company		Cat. Nr.
anti-HNRNPC	Santa Cruz Biotechnology		sc-32308
anti-HNRNPU	Santa Cruz Biotechnology		sc-32315
anti-HNRNPA2B1	Santa Cruz Biotechnology		sc-374053
anti-ILF2	Bethyl Laboratories		A303-147A
anti-PRMT1	Bethyl Laboratories		A300-722A
anti-RALY	Bethyl Laboratories		A302-069A
anti-FUS	Bethyl Laboratories		A300-294A
anti-HNRNPA1	Santa Cruz Biotechnology		sc-56700
anti-SFPQ	Bethyl Laboratories		A301-321A
anti-HNRNPF/H	Santa Cruz Biotechnology		sc-32310
anti-CAPRIN1	Bethyl Laboratories		A303-881A
anti-KHSRP	Bethyl Laboratories		A302-021A
anti-ABCF1	Proteintech		#13950-1-AP
anti-TARDBP	Bethyl Laboratories		A303-223A
anti-SRSF1	Proteintech		#12929-2-AP
anti-RBFOX2	Bethyl Laboratories		A300-864A
anti-ILF3	BD Bioscience		#612155
anti-NONO	Bethyl Laboratories		A300-587A
anti-SRSF7	Bethyl Laboratories		A303-772A
anti-CSDE1	Bethyl Laboratories		A303-160A
anti-HNRNPM	Santa Cruz Biotechnology		sc-20001
anti-GRSF1	Bethyl Laboratories		A305-137A
anti-ELAVL1	Santa Cruz Biotechnology		sc-5483
anti-HNRNPL	Santa Cruz Biotechnology		sc-48391
anti-DDX5	Proteintech		26385-1-AP
Anti-NAT10	Proteintech		13365-1-AP
anti-U2AF2	Santa Cruz Biotechnology		sc-53942
anti-HA	CST		#3724
anti-ALYREF	Bethyl Laboratories		A302-893A
anti-UPF1	CST		#12040
anti-lamin A/C	CST		#4777
anti-tubulin	CST		#2146
Anti-phosphoERK	CST		#9101
IgG	CST		#2729
IRDye 800CW Goat anti-rabbit IgG secondary antibody	LICOR Biosciences		#926-32211
IRDye 680RD Goat anti-mouse IgG secondary antibody	LICOR Biosciences		#926-68070
AlexaFluor 555 IgG anti-mouse	ThermoFisher		A21422
AlexaFluor 488 IgG anti-rabbit	ThermoFisher		A11008
Secondary rabbit anti-mouse IgG	ThermoFisher		#31188
Cell Lines
Name	Company		Cat. Nr.
Lenti-X 293T	Takara Bio		#632180
HepG2	ATCC		HB-8065
A431	ATCC		CRL-1555
Reagents
Name		Company	Cat. Nr.
DMEM		Gibco	#11995-065
EMEM		Corning	#10-009-CV
Fetal Bovine Serum (FBS)		Corning	#35-015-CV
Penicillin-Streptomycin (Pen Strep)		Gibco	#15070063
MycoScope PCR Mycoplasma Detection kit		Genlantis	#MY01050
RNeasy Plus mini Kit		QIAGEN	#74136
iScript cDNA Synthesis Kit		Bio-Rad	#1708891
SYBR Green Master Mix		ThermoFisher	K0223
Pierce BCA protein Assay Kit		ThermoFisher	#23227
NuPAGE 4-12%, Bis-Tris gel		ThermoFisher	NP0322BOX
Nitrocellulose membrane		Promega	#1620115
Intercept blocking buffer		LICOR Biosciences	#927-70001
Human UPF1 cDNA		Horizon	MHS6278-202758993
PrimeStar Max DNA polymerase		Takara	R045B
NEBuilder HiFi DNA Assembly Master Mix		NEB	E2621
Stellar Competent Cells		Takara Bio	#636763
Lipofectamine 3000		Invitrogen	L3000015
Opti-MEM		Gibco	#31985062
Lenti-X concentrator		Takara Bio	#631231
Lenti-X GoStix Plus		Takara Bio	#631281
recombinant human EGF		R&D	#236-EG-200
Sodium Arsenite		Sigma	#S9663-50G
RNase I		ThermoFisher	#AM2294
RNase A		Affymetrix	#70194Z
Protein G dynabeads		Invitrogen	10004D
T4 PNK		NEB	M0201S
T4 RNA ligase 1		NEB	M0204S
Dynabeads MyOne Streptavidin C1		ThermoFisher	#65002
Precision Plus Protein Dual Color Standards		Promega	#1610374
Trypsin/Lys-C		Promega	V5071
Monospin C18 Columns		GL Sciences Inc.	#5010-21701
TMTPro 16plex Reagent Set kit		ThermoFisher	A44520
Novex 6% TBE-UREA gels		ThermoFisher	EC6865BOX
Novex TBE-UREA sample buffer		ThermoFisher	LC6876
Proteinase K		ThermoFisher	#AM2546
Superscript IV Reverse Transcriptase		ThermoFisher	#18090010
RNase H		Enzymatics	Y9220F
Terminal Transferase		NEB	M0315S
5X HF-Phusion Buffer		ThermoFisher	F-518L
Bsu DNA polymerase, Large Fragment		NEB	M0330S
AMPure XP beads		Beckman	#A63880
SYBR green I		ThermoFisher	S7563
SYBR Gold		ThermoFisher	S11494
Zymo DNA Clean and Concentrator Kit		Zymo Research	D4014
Lipofectamine RNAiMAX		ThermoFisher	#13778150
Actinomycin D		Sigma	#A1410-5MG
8-well glass slide Lab-Tek II Chamber Slide		ThermoFisher	#154534
Duolink® In Situ Orange Starter Kit Mouse/Rabbit		Sigma	DUO92102-1KT
Duolink® In Situ Mounting Medium with DAPI		Sigma	DUO82040-5ML
4% agarose E-Gel with SYBR Safe DNA Gel Stain		ThermoFisher	A42136
anti-HA magnetic beads		ThermoFisher	#88837
Zymoclean Gel DNA Recovery Kit		Zymo Research	D4007
DNeasy Blood and Tissue Kit		Qiagen	#69504
RiboLock RNase Inhibitor		ThermoFisher	EO0381
MEGAscript T7 transcription kit		ThermoFisher	AM1334
LDS sample loading buffer		Invitrogen	NP0008
Protease Inhibitor Cocktail		Sigma	P8340
Pierce IP Lysis Buffer		ThermoFisher	#87787
Beta-Mercaptoethanol		Sigma	M6250-100ML
Spin Columns and Elution Tubes		ThermoFisher	AM10065
anti-FLAG M2 affinity gel		Sigma	A2220
3k molecular weight cutoff Amicon columns		Millipore	UFC500396
InstantBlue Coomassie Protein Stain		Abcam	ab119211
Monolith His-Tag Labeling Kit RED-tris-NTA		Nanotemper Technologies	MO-L018
Monolith NT.115 Premium Capillaries		NanoTemper Technologies	MO-K025
Pierce Magnetic RNA-Protein Pull-down kit		ThermoFisher	#20164
Pierce RNA 3’ End Desthiobiotinylation kit		ThermoFisher	#20163
QuantSeq 30 mRNA-Seq Library Prep Kit FWD for Illumina		Lexogen	#015.96
Plasmids
Name	Company		Cat. Nr.
pGeneArt1 (pGA.1)	ThermoFisher		P01505112
pGA.1-scramble 1	In this paper		N/A
PGA.1-scramble 2	In this paper		N/A
PGA.1-HNRNPC-cobound	In this paper		N/A
PGA.1-PTBP2-cobound	In this paper		N/A
PGA.1-3UTR-RND3	In this paper		N/A
PGA.1-3UTR-DDX3X	In this paper		N/A
pTau-backbone	Addgene		#121165
pTau-RI-RND3	In this paper		N/A
pTau-RI-RPS9	In this paper		N/A
siRNAs
Name	Company		Cat. Nr.
HNRNPC ON-TARGETplus siRNAs smartpool	Horizon		L-011869-03-0005
CSDE1 ON-TARGETplus siRNAs smartpool	Horizon		L-015834-00-0005
CHERP ON-TARGETplus siRNAs smartpool	Horizon		L-016176-02-0005
UPF1 ON-TARGETplus siRNAs smartpool	Horizon		L-011763-00-0005
ON-TARGET Smart pool negative control	Horizon		D-001810-10-20
qPCR primers
Gene	Forward Primer	Reverse Primer
GAPDH	GAAATCCCATCACCATCTTCCAGG	GAGCCCCAGCCTTCTCCATG
HNRNPC	GATATTAACCTGGCTGCAGAG	AAAGAGGAGCCGTACATCTC
UPF1	TACATCTCCATGAGCCAGC	ACCAAGGTAACTGTCCTGG
CSDE1	CTGGCAAAGTAATTCGCCC	TTTCATATCGCCCTCCTCC
PCR primers
Gene	Forward Primer	Reverse Primer
HNRNPC - RNA pull-down region	ggccgcatacactgcgggggacgcgtTTATCCTTGCGGTTTTTGTGGAAACTGC	gcgctcgctagagtctccgtggtaccCAGCCAGTAAAATTCTTTTCAGTGTGG
PTBP2 - RNA pull-down region	ggccgcatacactgcgggggacgcgtGAAATACTTGGTTAGAGGTCACATGATAATACCT	gcgctcgctagagtctccgtggtaccCTAACACGGTGAAAGCCTGTCTCT
RPS9 - minigene region	cactatagggagacccaagctggctagcTGAACCCAAGAAGCCTGAGGTC	atcagcgggtttaaacgggccctctagaGGAATCAACTTCACAAGCGGGC
RND3 - minigene region	cactatagggagacccaagctggctagcCCATAAAAGGGGAGGAGGCAGA	atcagcgggtttaaacgggccctctagaAAGGGAAAACGGATGAAAGCGG
RND3 - RNA pull-down region	ggccgcatacactgcgggggacgcgtCATGTATACCAGAGGCTTAGGAGGC	gcgctcgctagagtctccgtggtaccGCTATCTTCAGGAAGGCAAGATTTCAAAGC
DDX3X - RNA pull-down region	ggccgcatacactgcgggggacgcgtTGGCTCCAGAAGAGTAACAAACTGAA	gcgctcgctagagtctccgtggtaccGGAAGTTTAAGGACACGCACACA
RPS9 - minigene amp	TGAACCCAAGAAGCCTGAGGTC	cgaggctgatcagcgggtttaaac
RND3 - minigene amp	AGGATTGGAAGGCCGGGC	cgaggctgatcagcgggtttaaac
Scramble control sequences
Name	Sequence
Scramble 1	ggccgcatacactgcgggggacgcgtGCGCAGGGTATATTTGGACAGTATCGAATGGACTCTGATGAACCTTTACACCGATCTAGAAACGGGTGCGTGGATTAGCCAGGTGCAAACCAAAAATCCTGGGCTACTTGATGTTTTGTGACGTTCTAAGAGTTGGACGAAATGTTTCGCGACCTAGGATGAGGTCGCCCTAGAAAATAGATTTGTGCTACTCTCCTCATAAGCAGTCCGGTGTATCGAAAGTACAAGACTAGCCTTGCTAGCAACCGCGGGCTGGGAGCCTAAGGTATCACTCAAGAAACAGGCTCGGTAACATACGCTCTAGCTATCTGACTATCCCCTACGTCATATAGGGACCTATGTTATCTGCGTGTCCAACCTTAGGATTCACTTC…
Scramble 2	ggccgcatacactgcgggggacgcgtAATAACATGTGGATGGCCAGTGGTCGGTTGTTACACGCCTGCCGCAACGTTGAAAGACCCGGATTAGACTGGCAAGATCTATGGCGTGAGACCCGTTATGCTCCATTACGGTCAGTGGGTCACAGCTAGTTGTGGATTGGATTGCCATTCTCCGAGTGTATTACCGTGACGGCCGCACGGGTCCCATATAATGCAATCGTAGTCTACCTGACTGTACTTAGAAATGTGGCTTCGCCTTTGCCCACGCACCTGATCGCTCCTCGTTTGCTTTTAAGGACCGGACGAACCACAGAGCATTAGAAGAATCTCTAGCTGCTTTACAAAGTGCTGGTTCCTTTTCCAGCGGGATGTTTTATCTAAACGCAATGAGAGA…
